# Spermiogenesis alterations in the absence of CTCF revealed by single cell RNA sequencing

**DOI:** 10.1101/2021.03.30.437601

**Authors:** Ulises Torres-Flores, Fernanda Díaz-Espinosa, Tayde López-Santaella, Rosa Rebollar-Vega, Aarón Vázquez-Jiménez, Ian J. Taylor, Rosario Ortiz-Hernández, Olga M. Echeverría, Gerardo H. Vázquez-Nin, María Concepción Gutierrez-Ruiz, Inti Alberto De la Rosa-Velázquez, Osbaldo Resendis-Antonio, Abrahan Hernández-Hernandez

## Abstract

CTCF is an architectonical protein that organizes the genome inside the cell nucleus in almost all eukaryotic cells. There is evidence that CTCF plays a critical role during spermatogenesis as its depletion produces abnormal sperm and infertility. However, the defects produced by the absence of CTCF throughout spermatogenesis have not been characterized. In this work, we performed single cell RNA sequencing in spermatogenic cells without CTCF. We uncovered defects in transcriptional programs that explain the severity of the damage in the produced sperm. At early stages of spermatogenesis, transcriptional alterations are mild. As germ cells go throughout the specialization stage or spermiogenesis, transcriptional profiles become more altered. We found spermatid defects that support the alterations in the transcriptional profiles, and thus we conclude that CTCF depletion alters several transcriptional profiles mostly during spermiogenesis. Our data highlights the importance of CTCF at the different stages of spermatogenesis.
