## Supplementary Table 1 for "Spermiogenesis alterations in the absence of CTCF revealed by single cell RNA sequencing"

### Sheet: Hoja1
	Supplementary Table 1
	Up-regulated gene list extracted from the comparison between Ctcf-cKO against Wild type condition (FDR: 0.05, p-value <0.05, Fold Change ratio > 2)
	Note: Cluster 3 exclusive from Ctcf-cKO condition was compared to all other clusters. While, Cluster 5 (Ctcf-cKO condition) was compared to Cluster 4 (Wild type condition) directly.
	Gene	Fold change	p-value adjusted		Gene	Fold change	p-value adjusted		Gene	Fold change	p-value adjusted		Gene	Fold change	p-value adjusted		Gene	Fold change	p-value adjusted		Gene	Fold change	p-value adjusted
	ECHS1	2.10205	0.00779635		PPIF	2.08557	0.0134325		4933405O20RIK	1.98961	0.0136413		ATP1A1	2.06623	0.0195593		SELENOP	1.98163	0.0167452		5830448L01RIK	2.01675	0.0050047
	UNC119	2.14988	0.00195086		HBB-BS	2.20092	0.0012454		TEKT2	1.99802	0.000128937		S100A10	2.10019	0.00525694		GSN	2.04682	0.00020653		TPGS1	2.05971	0.0050047
	CYP17A1	2.1592	0.0395924		COMTD1	2.28861	0.0134325		MCEE	2.00184	8.20039e-08		OAT	2.10899	0.0371892		HMGCS2	2.05709	1.17632e-05		IPO13	2.09092	0.0110653
	LDHB	2.28051	0.0363236		CTSB	2.52552	0.00132526		FNDC11	2.00345	0.000206623		ADH5	2.10945	0.024399		PGRMC1	2.06536	0.00197771		TRP53TG5	2.10586	0.0390576
	GM38021	2.28636	0.029491		RAP1GAP	2.88687	0.0134325		TTC39A	2.0117	5.37506e-05		GM42418	2.11013	0.000221674		1700003E16RIK	2.06669	0.00543673		MT-ND1	2.11448	0.00764714
	GM1821	2.34449	0.00196234		LDLRAD2	3.14281	0.0134325		ACOT10	2.01185	0.000759771		CST12	2.11327	0.0221377		HSD3B1	2.072	0.000496875		CLMN	2.13088	0.0272501
	GM10800	2.34894	0.00779635		PTGDS	4.72875	0.0173334		KRT88	2.03124	9.90269e-06		STAR	2.1398	8.00086e-05		ASS1	2.11683	2.06662e-05		C130046K22RIK	2.14148	0.0424185
	DHCR7	2.37716	0.029491		GSTM1	4.75055	0.00371838		H3F3B	2.03442	1.33422e-06		GSTA3	2.14055	0.00859921		GSTA4	2.14706	0.00204827		FTHL17A	2.18001	0.0424185
	SUSD3	2.39756	0.000591736		MT-ND2	4.99475	0.000914405		PGRMC1	2.03607	3.08332e-07		FTL1	2.14266	0.0134643		LY6E	2.15268	0.0021857		ENPP5	2.22666	0.0424185
	CYP11A1	2.43613	0.0395924		MT-ND4	6.99913	9.64463e-06		AKT1	2.06394	2.66123e-08		TMEM35A	2.20151	0.00157611		NDRG2	2.17848	0.0127745		PLA2G7	2.24939	0.0050047
	AKR1CL	2.44008	0.0105391		MT-ND1	7.26865	0.000211102		HAO2	2.06999	7.91353e-08		PRPF19	2.20183	0.00768305		HSP90AB1	2.18552	0.0138052		LDHB	2.27933	0.00616041
	GM42418	2.58747	0.00753232		MT-CYTB	8.07648	0.000199735		NUB1	2.09585	0.0346569		EMP3	2.20718	0.0186264		AKR1CL	2.1953	7.01938e-05		BIN1	2.28221	0.0050047
	GSTA4	2.59805	0.00257157						ID3	2.10393	1.8223e-12		TMEM184A	2.21555	0.00125626		ETD	2.20653	0.0297311		CHADL	2.28784	0.0424185
	MT-ND4	2.7172	0.00834599						SERPING1	2.11623	1.82686e-08		TXN1	2.23722	0.00853996		POLR2F	2.25555	0.0297311		CCDC159	2.29766	0.0445378
	INHA	2.77734	0.0390071						SPARCL1	2.14442	3.14336e-08		MMD2	2.23905	0.00114576		SLC3A2	2.26895	0.041084		UBC	2.3511	0.00867184
	MT-CYTB	2.93171	5.80204e-06						HACD2	2.18238	0.000394376		SPARCL1	2.23966	0.000523247		SUSD3	2.28501	0.000227916		TTLL4	2.37916	0.00337653
	PRDX3	2.93857	0.0395924						KLF9	2.20298	0.00295078		TCEAL9	2.24058	0.00262302		HSD3B6	2.2878	0.000199332		CST12	2.40452	0.000354208
	GM9112	3.39413	0.0105391						MRI1	2.2153	1.14752e-05		MCRIP2	2.24629	0.00513485		GM1821	2.30539	3.82721e-07		SQSTM1	2.42125	0.0050047
	HSD3B6	3.47333	0.00195086						IGF1	2.25076	5.4251e-14		MT-CO1	2.25754	0.0149871		CST12	2.33939	0.00122062		JAG1	2.47912	0.0424185
	HMGCS2	3.55479	0.0188363						LRRC34	2.31213	7.86511e-05		CTSD	2.27054	0.0131754		TSC22D1	2.34123	0.0191115		HSD3B6	2.49882	0.0424185
	HBB-BS	3.61082	0.00195086						IGFBP6	2.31496	1.09047e-14		GSTA2	2.27685	0.0053833		VCAM1	2.3559	0.000139149		RHOBTB1	2.51526	0.0424185
	STX4A	3.74375	0.029491						ADAMTS5	2.33842	2.46171e-16		SLC25A4	2.27991	0.0218208		CTSB	2.37464	7.87852e-05		DAZAP2	2.55371	0.0341433
	HADH	3.88154	0.0363236						FGL2	2.52067	7.39542e-13		ARF5	2.28829	0.010247		ALAS2	2.41824	0.038201		CTSD	2.58128	0.0424185
	ACSBG1	4.74431	0.00725985						RBBP7	2.5484	1.22585e-11		CXCL12	2.28869	8.00086e-05		EPHX1	2.45245	4.44544e-06		GM10288	2.58865	0.000282313
	GSTM1	9.02837	0.000102855						IGFBP3	3.85499	4.26982e-13		CLTA	2.29063	0.0151683		ACSBG1	2.46163	1.05698e-05		GM26749	2.80418	0.0424185
									GSN	3.94597	2.46171e-16		CST9	2.29404	0.00355744		TMSB4X	2.47854	0.0101488		IQCN	2.83348	0.0315828
									DCN	5.72083	2.46171e-16		NEDD4	2.29431	0.00563914		MYL12A	2.48763	7.59377e-05		LYZ2	2.89049	0.000354208
													TUBB5	2.2983	0.0166717		ETNK2	2.54464	0.00535382		MAN2B1	2.895	0.0050047
													ACAA2	2.30484	0.00110275		CYP17A1	2.56225	1.652e-06		SAT1	2.895	0.0050047
													PPP1R14A	2.34021	8.00086e-05		APOC1	2.58985	0.00293972		PTPMT1	2.95241	0.0240705
													GSTM7	2.35594	0.0112095		SLC25A5	2.61968	0.00859901		RPL13	3.02521	0.0424185
													AKR1B8	2.36519	0.000439813		DCN	2.62703	2.53518e-06		CNGB1	3.04384	0.0424185
													SELENBP1	2.38235	0.00112666		RBBP7	2.66638	0.0011747		TMSB15A	3.0898	0.0128357
													PKDCC	2.40257	1.92048e-05		HBB-BT	2.70229	0.0165678		C1QA	3.15368	0.0050047
													CHCHD2	2.40885	0.00975096		TLE5	2.85634	0.00344606		PTGDS	3.27602	1.11971e-06
													GSTA4	2.41815	0.000480352		COMT	2.86072	7.594e-05		ZMYND11	3.42421	0.0050047
													AKR1A1	2.46091	0.0209757		CHCHD2	2.90131	0.000252144		YJEFN3	3.47954	0.0173671
													ASS1	2.46517	2.10799e-05		MT-ND2	3.02217	6.11843e-06		IGF1	3.62743	0.0050047
													ITM2B	2.47749	0.0195167		MT-RNR1	3.07173	0.000499776		ATPAF2	3.6666	0.0424185
													GPX1	2.5134	0.00981454		IGFBP7	3.12703	1.10471e-05		BOLA2	4.08282	0.01575
													ATP5G3	2.51468	0.0103123		RPS3	3.17671	6.18127e-05		DCP1A	4.21819	0.0308591
													GNAI2	2.51994	0.00111867		AARD	3.30863	0.000147847		UHRF1BP1L	4.28149	0.013379
													IDH1	2.53135	0.000111386		HBA-A1	3.39649	0.00122062		GPRC5B	4.34224	0.00735907
													GAMT	2.58377	0.000375318		CLU	3.48827	4.83489e-07		CTDSPL	4.50589	0.0050047
													HADH	2.58389	0.0154842		CST3	3.52112	5.1144e-09		NDUFB3	5.08878	0.0424185
													AMHR2	2.5868	0.00623924		AGT	3.70605	4.78368e-06		ITM2C	5.16649	0.0050047
													GATM	2.60254	0.00117806		APOE	3.79178	4.24805e-05		LRRCC1	5.30213	0.0341433
													FOLR1	2.61235	1.23017e-05		ALDH1A1	3.82612	1.6481e-06		MT-RNR1	5.45624	0.0050047
													PCOLCE	2.61673	0.0128579		GSTM2	3.95108	4.59708e-06		MT-ND4	8.94513	9.17901e-06
													SLC3A2	2.61923	0.00514524		FABP3	4.06413	3.5244e-07		NDST1	9.06927	0.0050047
													PPP1CA	2.6225	7.43276e-05		FTH1	4.69343	7.67415e-07		MT-CYTB	9.13497	0.000425566
													LDHB	2.6233	4.4096e-05		LCN2	5.70311	3.88068e-09
													RPL10-PS3	2.6553	0.00248385		HBB-BS	6.58652	2.47268e-06
													CPE	2.65823	0.0010382		MT-ND1	7.55757	2.68333e-13
													TUBA1A	2.6736	5.51428e-05		PTGDS	8.25494	1.36518e-12
													1110008P14RIK	2.67857	0.000934397		GSTM1	10.3341	1.94367e-10
													FADS1	2.68876	3.48337e-06		MT-CYTB	11.7395	3.24092e-17
													TMSB4X	2.69872	0.00212916		MT-ND4	14.6362	2.15853e-15
													CES1D	2.73785	2.47892e-06
													NENF	2.78753	7.00489e-06
													GNAS	2.80964	0.00242828
													SCD2	2.81231	2.19124e-05
													VCAM1	2.8261	1.91798e-05
													TIMP2	2.83012	0.00291029
													GSN	2.8571	0.000200712
													RPS3	2.88327	0.0121452
													SUSD3	2.91818	4.96152e-05
													MGST1	2.91907	7.42099e-05
													PLD3	2.92549	6.78707e-05
													TMEM176A	3.01099	5.62546e-06
													LY6E	3.03694	0.000415637
													TMEM176B	3.04379	1.0829e-05
													ALDH1B1	3.06729	1.91963e-07
													CHCHD10	3.13079	8.5774e-05
													LYZ2	3.15261	0.00645166
													OAZ1	3.15417	0.0021285
													FXYD1	3.16235	4.27731e-05
													CTSB	3.32095	0.00011219
													SERINC3	3.3851	3.60684e-07
													CD81	3.43058	0.000134636
													HMGCS2	3.43502	5.06207e-06
													TSC22D1	3.47308	1.04536e-06
													MGARP	3.51403	1.97026e-08
													FXYD6	3.51585	2.36263e-08
													SELENOP	3.57355	3.82024e-07
													DEFB19	3.57748	8.26352e-07
													FTH1	3.60019	2.65367e-15
													CYP11A1	3.60907	1.34491e-10
													CTSL	3.65066	1.42792e-05
													HSD3B1	3.71154	9.60817e-10
													APOC1	3.72821	3.75849e-09
													MT-RNR2	3.73409	2.4412e-05
													MT-ND5	3.74925	4.9405e-07
													TLE5	3.75921	9.33647e-07
													EPHX1	3.80713	4.15908e-11
													SPARC	3.83454	3.79309e-07
													ALDH2	3.89779	1.17133e-08
													ACSBG1	3.95374	1.23027e-08
													IGFBP7	4.05901	7.73474e-08
													FADS2	4.26617	4.40999e-11
													AARD	4.47008	8.86224e-09
													MT-ND1	4.61661	5.98652e-17
													MT-ND2	4.86852	1.588e-13
													HSD3B6	5.13235	4.39692e-12
													AKR1CL	5.43222	6.9789e-14
													CST3	5.61129	5.29763e-15
													LCN2	6.33595	5.98652e-17
													CYP17A1	6.70293	5.98652e-17
													MT-CYTB	6.84597	5.98652e-17
													CLU	7.04438	5.98652e-17
													FABP3	7.36756	5.98652e-17
													ALDH1A1	7.41714	5.98652e-17
													MT-ND4	8.14366	5.98652e-17
													AGT	8.15404	5.98652e-17
													GSTM2	8.4008	5.98652e-17
													HBB-BT	8.83121	3.10469e-06
													APOE	11.6969	5.98652e-17
													HBA-A1	13.6226	1.58494e-10
													PTGDS	14.2871	5.98652e-17
													GSTM1	14.8954	5.98652e-17
													HBB-BS	43.825	5.98652e-17
