## Supplementary Table 2 for "Spermiogenesis alterations in the absence of CTCF revealed by single cell RNA sequencing"

### Sheet: Hoja1
	Supplementary Table 2
	Down-regulated gene list extracted from the comparison between Ctcf-cKO against Wild type condition (FDR: 0.05, p-value <0.05, Fold Change ratio < 0.50)
	Note: Cluster 3 exclusive from Ctcf-cKO condition was compared to all other clusters. While, Cluster 5 (Ctcf-cKO condition) was compared to Cluster 4 (Wild type condition) directly.
	Gene	Fold change	p-value adjusted		Gene	Fold change	p-value adjusted		Gene	Fold change	p-value adjusted		Gene	Fold change	p-value adjusted		Gene	Fold change	p-value adjusted		Gene	Fold change	p-value adjusted
	GM17359	0.487606	0.0143214		GSTO2	0.486059	0.00853005		HBB-BS	0.385856	0.0349214		1700017L05RIK	0.480262	5.98652e-17		HMGB4	0.483939	7.04217e-10		FAM220A	0.480331	0.0270233
	1700024P04RIK	0.487043	0.0442536		ACOT7	0.485736	0.00294958		FAM216A	0.347252	0.0123407		PPHLN1	0.478077	4.4762e-13		CCDC7A	0.48301	0.000262838		PGAM2	0.474721	0.0268237
	MYCBPAP	0.486871	0.0149797		KLK1B8	0.485559	0.018466		GM42418	0.311623	0.00899362		FAM243	0.458484	5.98652e-17		CCDC70	0.472094	1.72491e-06		SPAG17	0.470804	0.0297091
	ATP5E	0.486393	0.0186093		RSBN1	0.485172	0.031954						TSSK4	0.452872	5.98652e-17		KLK1B8	0.469426	7.82269e-06		PFN2	0.457579	0.0344973
	ZFP654	0.485884	0.00629501		KIF2A	0.484249	0.00358165										CYLC1	0.465356	5.47882e-05		ANKEF1	0.456805	0.0235785
	ISG20L2	0.48509	0.0161662		KIF2C	0.483181	0.00693252										ARL 9.00	0.455323	1.9212e-05		PSMC3	0.443503	0.0344973
	ADAM2	0.484968	0.014852		ANAPC10	0.480768	0.0043596										FAM229A	0.450738	2.03066e-10		GM5922	0.441468	0.0446928
	CDIPTOS	0.481821	0.0178827		PTTG1IP	0.480504	0.00866612										RASA3	0.446121	5.72386e-07		PBP2	0.425047	0.0446928
	CCDC7B	0.481816	0.0397077		ATXN7L3B	0.479154	0.000648145										CYLC2	0.397305	1.27771e-05		MEA1	0.419246	0.0263569
	KAT7	0.481121	0.0225288		STPG3	0.478117	0.00723063														NSUN4	0.417829	0.0199734
	ARHGAP19	0.480025	0.00971558		TBPL1	0.47804	0.0131182														4922502D21RIK	0.416474	0.0374671
	SPATA18	0.479864	0.0325229		GM9999	0.477983	0.00202853														DNAJC21	0.414848	0.0272682
	UBA2	0.479804	0.0145503		ACTL11	0.477941	0.0015269														DDX25	0.407928	0.0446928
	TCAM1	0.479765	0.0139109		CLDND2	0.477866	0.0126933														SPPL2C	0.40455	0.043413
	UBE2D2B	0.479074	0.00280166		COL20A1	0.477488	0.0131351														MORN5	0.401446	0.0344973
	ENKD1	0.478381	0.023595		CEP57L1	0.477403	0.005387														CEP128	0.399972	0.043413
	SF3B2	0.478341	0.0195512		MESP1	0.476342	0.00905307														CALM3	0.388003	0.0446928
	VRK3	0.476396	0.0255108		IQCE	0.476338	0.00438416														CGNL1	0.387496	0.0263378
	FANK1	0.475683	0.0414446		GID4	0.476059	0.0125554														MEIG1	0.385388	0.0421775
	RPS15	0.474401	0.020461		WFDC3	0.474377	0.010078														GKAP1	0.381656	0.0298603
	SUPT3	0.473157	0.0108279		MAPK1IP1L	0.473963	0.0211901														ERGIC3	0.380519	0.0446928
	UBALD1	0.472863	0.0261541		DNAH8	0.473758	0.00482056														CAST	0.377953	0.0344973
	CRTAM	0.472424	0.00329455		ARHGAP29	0.473351	0.00413781														SPATA4	0.376704	0.0279661
	AAMP	0.472033	0.00587743		EIF4E2	0.473153	0.00953575														ODC1	0.375668	0.0263378
	HNRNPUL2	0.468679	0.0238766		1700012A03RIK	0.472957	0.0369105														PLDI	0.375257	0.0446928
	MDM2	0.468361	0.0284156		ANKRD36	0.47254	0.00613881														KIF17	0.372933	0.0337436
	PLAAT1	0.467019	0.0212011		OSGIN1	0.47229	0.0341151														IFT172	0.372189	0.016745
	AK1	0.46675	0.0097448		METAP2	0.471375	0.00608003														1700096J18RIK	0.36375	0.0446928
	CLPTM1L	0.465954	0.00498622		MKRN2	0.470683	0.0090828														1700129C05RIK	0.362039	0.0263378
	MOK	0.465873	0.0304945		EEF1D	0.469993	0.00712082														ASNSD1	0.359092	0.0216301
	CDHR4	0.465252	0.00155075		SNRPD2	0.46998	0.00797531														MTX1	0.353734	0.0344973
	DPEP3	0.464494	0.00619164		ATP5H	0.46996	0.015355														ASB8	0.34846	0.0297706
	PRPF40A	0.462157	0.00763889		SPATA19	0.469256	0.00389388														4921536K21RIK	0.346811	0.0175717
	GM20604	0.461524	0.00713352		MORF4L1	0.465069	0.0352665														FAM71E1	0.336212	0.0448568
	TEX48	0.461212	0.0236743		1700100L14RIK	0.463984	0.00884779														PPP3R2	0.335003	0.0145538
	ULK2	0.460485	0.0185007		2810408I11RIK	0.463566	0.00586478														HDGF	0.323026	0.0198823
	TOP2A	0.460084	0.00430677		MAP7	0.463222	0.00686162														CDKN1C	0.321954	0.0344973
	MORN3	0.46007	0.0360239		UBE2K	0.463118	0.00431031														BC051142	0.320558	0.0246724
	MS4A13	0.459888	0.00922156		NUP153	0.459879	0.00510842														NASP	0.318321	0.0446928
	TMED4	0.458336	0.0150282		UFD1	0.459641	0.00232466														SMAP1	0.315936	0.0111915
	MACO1	0.458151	0.0108524		HSP90B1	0.459147	0.00863883														CFAP36	0.3128	0.0446928
	CAPRIN1	0.458036	0.00545017		YIF1A	0.45801	0.00270486														ADAM5	0.304125	0.0100067
	RSRP1	0.45591	0.0376024		CST13	0.455009	0.00729232														HSBP1	0.301545	0.0198823
	HNRNPA0	0.45586	0.0126628		ZDHHC25	0.454728	0.00163931														LRRC46	0.295509	0.00283448
	1700001O22RIK	0.454047	0.00697452		PMPCB	0.454009	0.00120917														ROPN1L	0.282165	0.0126212
	1810013L24RIK	0.452868	0.003824		ACTL9	0.453636	0.00343386														MTFR1	0.277448	0.0294528
	USP8	0.452211	0.00922156		GM45604	0.453043	0.00946279														ASRGL1	0.267183	0.00466177
	PSME3	0.451464	0.00646297		PLPP6	0.452227	0.0335201														TMEM267	0.265903	0.00822552
	POLE3	0.451428	0.0107686		WBSCR25	0.452102	0.00224616														CIB1	0.256141	0.00768579
	NSUN4	0.450797	0.00578821		TCTEX1D1	0.451698	0.0277665														CFAP206	0.24552	0.0338226
	CATSPER2	0.449606	0.0130786		BC061237	0.45148	0.0217196														ZBBX	0.244375	0.014845
	AI507597	0.446608	0.0287733		RABAC1	0.450209	0.00679033														MARCH11	0.243439	0.0344973
	MPP6	0.446313	0.000525308		ACSBG2	0.450078	0.00370657														DNAJB4	0.241778	0.00530226
	GM10840	0.445545	0.014931		IFT172	0.449586	0.00332794														AGPAT2	0.22986	0.00293547
	ACTRT2	0.445245	0.0101615		DNAJC18	0.449421	0.007177														SH3RF2	0.197671	0.0351395
	4930503B20RIK	0.44399	0.0239843		SPATA45	0.449367	0.00971278														H2AL2A	0.188506	0.0100067
	GPBP1	0.443771	0.0058683		EIF4G2	0.44887	0.0129259														SLC30A4	0.179771	0.00576769
	SPAG8	0.443627	0.00552077		PMIS2	0.448862	0.00914563														NUDT4	0.131547	0.000236514
	1700001J11RIK	0.441716	0.0105391		SELENOS	0.448761	0.00368839														CCDC7A	0.0925487	0.00136655
	SPATA32	0.441125	0.0174263		CEP128	0.447344	0.00457916
	VASP	0.439979	0.0319688		PRM2	0.447183	0.0169737
	SELENOF	0.438767	0.0106536		CD164	0.445876	0.00511354
	KAT5	0.438326	0.00610844		MTFR1L	0.443693	0.0015269
	SLFNL1	0.438195	0.0222701		RIIAD1	0.442365	0.00193485
	SPAST	0.437857	0.00501339		SRPK1	0.442129	0.00679508
	ILF3	0.437816	0.0146276		TMCO2	0.441878	0.00328697
	UBL4B	0.437399	0.0105391		ADAM39	0.441219	0.00117561
	FAM243	0.436014	0.00760807		PPP1R10	0.44015	0.000719751
	UBR7	0.434525	0.00588204		BAG5	0.438497	0.000634578
	KLK1B8	0.434155	0.0120664		CEP63	0.435451	0.00328697
	1700034I23RIK	0.432814	0.0104481		FRS3OS	0.434348	0.00169687
	PCGF5	0.431591	0.00931397		FAM78A	0.432824	0.0091627
	FGFR1OP2	0.430745	0.00610088		TXNDC2	0.432255	0.00164475
	SRSF1	0.428342	0.00845179		UBQLNL	0.432074	0.00387371
	OVOL2	0.427905	0.00760807		LYZL6	0.430836	0.00225464
	AMFR	0.425376	0.0211341		SCP2D1	0.429636	0.00130085
	POU5F2	0.425259	0.0117212		PEX3	0.429598	0.00304514
	GM9999	0.424375	0.0131067		FAM205C	0.429426	0.00242887
	CIRBP	0.423656	0.00760968		CATSPER3	0.42922	0.00403182
	VPS26A	0.422996	0.00134296		YPEL1	0.425664	0.000358384
	SH3RF2	0.4225	0.00478985		GM11837	0.424947	0.000401433
	LRRC41	0.416393	0.00279166		IZUMO2	0.424682	0.0024589
	CDKN2C	0.415833	0.0169215		KIF2B	0.423933	0.000965092
	1700012A03RIK	0.415711	0.0422861		1700073E17RIK	0.423093	0.00326863
	ZFP318	0.41553	0.0135729		BTG1	0.419255	0.0148164
	AGPAT2	0.413312	0.00577951		SPATA3	0.419187	0.0012645
	HSPA5	0.413264	0.00942774		HAUS4	0.418202	0.00727926
	TTC24	0.412823	0.00361235		SETX	0.414308	0.000319764
	ODF3	0.409737	0.0095081		D11WSU47E	0.414153	0.0011901
	ASB17	0.409495	0.0154274		ROGDI	0.413469	0.000253626
	KPNB1	0.408684	0.00222609		PWWP2B	0.410748	0.00177435
	PRDX6B	0.408366	0.00104256		ZC3H14	0.410619	0.00101151
	TEX37	0.406052	0.0124029		1700109H08RIK	0.409992	0.00713037
	TPPP2	0.403736	0.00803465		TUBA8	0.40986	0.00702178
	TCTE1	0.402577	0.00366271		CALR3	0.406761	0.00856601
	CHL1	0.400313	0.0124113		IQCF1	0.406044	0.00246569
	SUCLG1	0.39982	0.000396709		DPF3	0.404949	0.00223778
	ZFAND4	0.391928	0.00108292		HNRNPU	0.404631	0.00205469
	IQCF3	0.391609	0.0253771		SLC30A1	0.402948	0.00397781
	RNF133	0.390529	0.0117037		ANKEF1	0.402267	0.000994222
	CDCA8	0.389096	0.00273806		SLFNL1	0.401672	0.00400258
	CAR2	0.388223	0.0133267		MICAL2	0.401464	0.000849001
	NBR1	0.388023	0.00197547		BRDT	0.399532	0.00549586
	TSSK3	0.378114	0.0224686		NT5C1B	0.395608	0.000214585
	ATP5J	0.376937	0.00135581		DLGAP4	0.39453	0.0329703
	TOR1AIP1	0.376086	0.0332251		ZNRD1AS	0.392926	0.00184364
	GGN	0.375622	0.00163774		SPATA31D1B	0.392041	0.0273652
	PRR30	0.369849	0.0071064		GM16541	0.391697	0.00136133
	1700027A15RIK	0.36605	0.0143486		4930503B20RIK	0.390827	0.00239685
	RPS15A	0.362854	0.000903092		BRD2	0.390096	0.00205601
	HCFC2	0.360502	0.00195207		RETREG1	0.388659	0.00582356
	TEX2	0.354011	0.00842674		CHRAC1	0.38688	0.000396621
	GPD2	0.352062	0.000544607		GM6760	0.38557	0.00499991
	1700086L19RIK	0.348486	0.000548122		YME1L1	0.379881	0.000200839
	BIRC5	0.334938	0.000360705		ELOC	0.37943	8.02269e-05
	FAM71F1	0.330062	0.00248116		CCDC54	0.377839	0.000716134
	MSL3L2	0.30368	0.000778666		STK35	0.376723	0.000536823
	NEK2	0.294365	0.000338235		4930584F24RIK	0.374896	0.000804972
	SYCE2	0.292669	0.00406105		GM36423	0.374131	0.000284287
	OSBP2	0.291868	0.00134986		LRRC8B	0.372986	0.000353134
	SMCP	0.28082	0.000736021		RNF41	0.372443	0.00234073
	DNAJB8	0.266371	0.00380767		COX7A2	0.372036	0.000739208
	TSSK6	0.216836	0.00389759		ACTE1	0.368329	0.00361484
					CEP112	0.362628	0.000398228
					VHL	0.357193	0.00256378
					THEGL	0.354417	0.000998987
					GLRX2	0.353257	0.000815348
					DCUN1D1	0.351256	0.000536823
					1700024P04RIK	0.350217	0.00015679
					EIF1	0.349592	0.000156131
					SH3RF2	0.34559	0.00104984
					PKIB	0.343182	5.74217e-05
					PRSS37	0.341756	0.00376126
					RPLP1	0.341416	0.000590746
					CXXC5	0.339641	0.00180849
					CCT4	0.330938	9.95899e-05
					SPATA16	0.3293	0.000117324
					ASNS	0.328009	0.00159815
					1700016P04RIK	0.323785	0.000528435
					RNF133	0.308736	0.000452294
					SPEM2	0.308675	0.000287744
					POM121L12	0.306778	7.92022e-05
					TFAM	0.301922	0.000637096
					FAM50B	0.273143	2.81341e-05
					1700027A15RIK	0.250729	7.41858e-05
