## Supplementary Table 3 for "Spermiogenesis alterations in the absence of CTCF revealed by single cell RNA sequencing"

### Sheet: gsea_report_for_CL01
Differentially Expressed Genes in Juvenile Spo11-/- Testes (Pubmed:16816334)	Genes
LIT_MM_SMIRNOVA_JUVENILE-SPO11_VS_TESTE_DIFF	LIMD2 RSPH9 MIF4GD AK8 SYCE1 NDUFAF3 WFDC15A COPRS 1700088E04RIK 9330102E08RIK CCDC74A BCS1L MRGBP ATXN7L3B SPATA24 PDLIM5 NTPCR RPL39L TMEM128 LRRC9 LARP7 GLT8D1 CCDC136 FAM216A ENKUR WDR62 GTSF1 AMN1 TTLL5 CEP70 PRR5L TDRD9 ASNSD1 DNAAF2 4931406P16RIK 9530059O14RIK CNOT1 RSPH3A SETD5 SCCPDH ILDR2
Genes in Cytogenetic Band chr_E2	Genes
LOC_MM_CHR5_E2	SCARB2 CXCL9 ART3 GM15710 GM2986 KAT2B-PS RCHY1 G3BP2 USO1 SDAD1 NUP54 CCNG2 FAM47E CCDC158 2010109A12RIK NAAA PPEF2 SHROOM3 STBD1 PARM1 CCNI BTC CXCL10 CXCL11 CDKL2 U90926
Up- and Down Regulated Genes in P20 Cldn11-/- Testes (Pudmed: 19741204)	Genes
LIT_MM_MAZAUD-GUITTOT_P20CLDN11_GERM-CELL_DN	RSPH1 ADAM2 DNAJB3 TRIM69 HSPB9 MEIG1 SPATA4 SPAG17 YBX3 MESP1 NPHP1 DDX25 ASRGL1 GSTM3 FHL4 LANCL1 ADAM5 STK33 TBPL1 CRISP2 SPEER2 CCNB2 IPO13 CCDC89 MEA1 TEKT5 AVEN PPP3R2 CCNA1 ZPBP NME8 ACTL7B ZPBP2
