## Supplementary Table 4 for "Spermiogenesis alterations in the absence of CTCF revealed by single cell RNA sequencing"

### Sheet: gsea_report_for_CL01
Genes with Preferential Expression in Total Testis	Genes
LIT_MM_DIVINA_ TOTAL-TESTIS_ PEM-1-2PEMTT_ NON-MAPPED_DIFF	PRSS56 4930527J03RIK BC035947 NXPH2 TMEM239 MED19 CDAN1 NAIF1 1700020A23RIK WDR38 STARD9 1810024B03RIK 4921509C19RIK LRRC34 CYPT12 TRMT13 CYTH2 INIP SH3D21 SPACA4 NIPSNAP3A CYLC2 PLEKHN1 NKAIN3 ZFP84 ZAN OAS1B STAG3 DIABLO ANKRD61 4930449I24RIK B3GNT4 CCT8L1 BRCA2 COX6B2 A330070K13RIK RHOX5 HOXA4 FANCD2OS FGL2 6530409C15RIK GXYLT2 4922502D21RIK RNF133 EXOSC5 DKKL1 PVR TEX101 FAM24A CYP2A12 TESCL …
Genes Expressed Specifically in Mouse Testis Tissue	Genes
L2L_MM_MOUSE_ TISSUE_PROSTATE	SLC2A3 NASP COIL MRPL54 SYCP1 ODF2 GMFB TCEA2 PLA2G6 TEKT2 KIF9 THEG ARSA AKAP4 ADAD1 ACRV1 PPM1B PDHA2 H1FX CCDC96 DNAH8 WDR48 ADAM2 ZPBP STAT4 COX6B2 HOXA4 CSNK1D CRISP2
Potencially Down-regulated Genes in Cdx Mutant Mice (Pubmed:19853565)	Genes
LIT_MM_YOUNG_CDX2_4_ EMBRYOS-5_ 6-SOMITE_DN	HOXD13 CYP26A1 RIAN NRK AFP CFI MCOLN2 INHBA CDX4 BTBD9 LRRC46 MEG3 SGPP2 SAA3 EML6 CORO2A
