## Supplementary Table 5 for "Spermiogenesis alterations in the absence of CTCF revealed by single cell RNA sequencing"

### Sheet: Node collections Cluster 10 
Name Collection	Columna1
Abnormal Sperm Morphology	Genes
MSIGDB_MM_MATZUK_ SPERMATOZOA	CSTF2T MTHFR ADAD1 PGAP1 ACR CREM FNDC3A MFGE8 LRP8 GMCL1 BBS1 GOPC GAMT PRM2 AGTPBP1 SMCP TCF21 ADCY3 TGFB1 TSN SLC12A2 TEKT2 FHL5 CADM1 PEBP1 TNP1 RXFP1 ROS1 PLTP BUB1 NPHP1 CNOT7 ZPBP2 ADAM2 VDAC3 BBS4 SMPD1 PIWIL1 POLG VIPR2 PCSK4 SPAG16 ARL4A BRDT CGA DNAH1 MMEL1 NSUN7 SH2B1 TEKT3 HSPA4L POLD4 GBA2 THEG AKAP4 GDI1 EGR4 WIPF3 AHR CSNK2A2 RBMXL2 SIRT1 TSSK6 AGFG1 PRM1 KLHL10 CAMK4 SPEM1 SPAG6 …
MPO_MM_ ASTHENOZOOSPERMIA	CSTF2T ADAD1 PLA2G6 ACR HMGB2 EXO1 HIST1H1A GMCL1 GOPC ZBTB16 PRSS21 AGTPBP1 ADCY3 TSSK2 UBE2B MEIG1 TSSK1 TEKT2 FHL5 CADM1 TNP1 NUP210L DNAJA1 SOX8 ROS1 NPEPPS PLTP CHRNA7 CNOT7 ZPBP2 VDAC3 ADAM2 CATSPER4 VDR SMPD1 SPAG16 INSL6 BRWD1 POLL PSME4 NPHP4 CYP19A1 SH2B1 TEKT3 CDKN2C HSPA4L SLC26A8 LIPE THEG HIST1H1T FSHR KDM3A HERC4 CD59B MAK H1FNT ELK1 VPS54 TMF1 CATSPER2 CUL4A FOXN1 SIRT1 TSSK6 AGFG…
MPO_MM_ TERATOZOOSPERMIA	THEG CSTF2T EGR4 RARA FSHR WIPF3 KDM3A ADAD1 H1FNT NPC1 CSNK2A2 SIRT1 PAIP2 AGFG1 HMGB2 CATSPER3 CAMK4 SPEM1 PRNP GMCL1 SPAG6 JUND PRSS21 PRM2 SERPINA5 AGTPBP1 ESR1 TSSK2 UBE2B MEIG1 ELOVL2 TSSK1 FHL5 CADM1 ING2 HOOK1 PICK1 NUP210L NCOA2 NPHP1 ADCY10 OCA2 TNP2 CNOT7 ZPBP2 TGFB2 RXRB CATSPER4 TPGS1 IDO1 SMPD1 SPAG16 BRWD1 GALNT3 POLL PSME4 SEC23IP CLIP1 SPINK2 NEURL1A GTSF1 PMS2 ZPBP
MPO_MM_ABNORMAL_ SPERM_HEAD_ MORPHOLOGY	FHL5 HIST1H1T EGR4 FSHR WIPF3 FABP9 CD59B H1FNT NPC1 CSNK2A2 GOLGA3 CUL4A ACR TSSK6 OCA2 PPP1CC TNP2 CNOT7 CAMK4 SPEM1 GMCL1 ZFP42 RIMBP3 BRWD1 POLL PRSS21 CLIP1 UBE2B MEIG1 PMS2 ELOVL2 QK
GO_BP_MM_SPERM_ MOTILITY	GAPDHS TEKT2 AKAP4 HIST1H1T TNP1 CELF3 SORD DNAJA1 GAS8 PLTP CATSPER2 PLDI CHRNA7 CATSPER3 TNP2 SLC22A16 CATSPER4 SPAG6 INPP5B ATP1A4 INSL6 SMCP LDHC TAF7L NEURL1A DDX4 CATSPER1
MPO_MM_ABNORMAL_ SPERM_NUCLEUS_ MORPHOLOGY	GMCL1 FHL5 GOPC THEG RIMBP3 HOOK1 TNP1 FSHR PICK1 H1FNT CSNK2A2 PAIP2 AGFG1 TNP2 ZPBP2 ZPBP
NameCollection	Columna1
Promoter DNA methylation	Genes
LIT_MM_RAEFSKI_ FIBROBLAST_UP	PDHA2 SYCP1 HIST1H1T CCIN TDRD1 TEX12 ADAM30 RNF17 ADAD1 RPL10L SYCP2 PRAME STK31 ACRBP H1FNT PAPOLB SPACA4 CATSPER2 BOLL RBMXL2 TPTE TSSK6 HORMAD1 ANKRD7 TULP2 CATSPER3 KLHL10 SPATA3 ADAM18 SPACA1 MS4A5 FSCN3 SPO11 SOX30 LPIN1 PRSS50 CABYR PRSS21 PRM2 ODF2 ODF1 MOV10L1 ACTL7B HSPB9 DDX4 TSSK2 CTCFL CRISP2 CATSPER1 GAPDHS MORC1 TNP1 OAZ3 CST8 DKKL1 PPP3R2 DAZL REC8 ZPBP2 ADAM2 AURKC TUBA1B INSL6 …
LIT_MM_RAEFSKI_ SPERM_DN	SYCP1 LEMD1 PDHA2 MORC1 PGK2 HIST1H1T TEX12 DMRT1 ADAM30 ADAD1 RNF17 RPL10L SYCP2 PRAME SPATA4 STK31 ACRBP H1FNT PAPOLB RBMXL2 ASB17 SPA17 TSSK6 HORMAD1 PPP3R2 TULP2 ZPBP2 ADAM18 ADAM2 PIAS2 AURKC SPAG6 SPO11 TEX15 SOX30 TUBA1B INSL6 AKAP3 CABYR BRDT LDHC TSGA10 CYLC2 DDX4 CRISP2 AFM ZPBP
LIT_MM_RAEFSKI_ SPERM_UP	GAPDHS CCIN TNP1 TDRD1 OAZ3 SPACA4 CATSPER2 BOLL TPTE CST8 DKKL1 ANKRD7 CATSPER3 KLHL10 SPATA3 DAZL REC8 SPACA1 MS4A5 FSCN3 UBQLN3 ATP6V1E2 LPIN1 PRSS50 PRSS21 PRM2 ODF2 ODF1 FTMT MOV10L1 ACTL7B HSPB9 PHF7 TSSK2 CTCFL CATSPER1 TRPM4
LIT_MM_RAEFSKI_ FIBROBLAST_DN	UBQLN3 SPAG6 TEX15 ATP6V1E2 LEMD1 PGK2 AKAP3 DMRT1 SPATA4 ASB17 SPA17 TSGA10 CYLC2 PHF7 PIAS2
Name Collection	Columna1
Spermatid Development	Genes
GO_BP_MM_SPERMATID_ DEVELOPMENT	FANCG HSPA2 ALMS1 ZMYND15 STK11 CAPZA3 ADAD1 RNF17 MKKS ACRBP CELF1 PRM1 FNDC3A KLHL10 FSCN3 SPO11 ZFP42 DPY19L2 CEP57 PLD6 TDRD5 PRM2 AFF4 PACRG MEI1 JAM3 TSSK2 DMC1 TSSK1 GAPDHS PEBP1 YBX2 HOOK1 TNP1 NME5 STRBP TRIP13 DDX25 OCA2 REC8 ADRM1 BBS4 PIWIL1 INSL6 KIT EHMT2 CCNB1IP1 TAF7L DHH SIX5 QK
Name Collection	Columna2
Abnormal Spermiogenesis	Genes
MPO_MM_ABNORMAL_ SPERMIOGENESIS	FANCG LIPE CSTF2T HOOK1 TNP1 FSHR RARA IP6K1 CAPZA3 KDM3A PICK1 SLC4A2 DNMT3L BMP8A H1FNT CIB1 CDK2 BOLL PAIP2 PPP1CC OCA2 KLHL10 CAMK4 AMPH SPEM1 GMCL1 TPGS1 RIMBP3 SOHLH1 PAFAH1B1 BRWD1 PRDM9 MAP7 CYP19A1 TARBP2 TAF4B SIX5 CLCN2 DMC1 QK
Name Collection	Columna2
Abnormal Sperm Physiology	Genes
MPO_MM_ABNORMAL_ SPERM_PHYSIOLOGY	AKAP4 CDKN2D FSHR HYAL5 SLC2A8 ROS1 H1FNT FASL PLTP CATSPER2 B4GALT1 DKKL1 CATSPER3 PPP1CC CATSPER4 ATP2B4 CFTR SPESP1 PCSK4 AQP7 AR PRSS21 KCNU1 PLA2G3 LHCGR LDHC TALDO1 TEKT4 SLC26A8 RSPH1 CALR3 ZAN PLCD4 CATSPER1 CRISP1
Name Collection	Columna2
Flagellum	Genes
GO_CC_MM_FLAGELLUM	GAPDHS IFT88 ENKUR NEMF ADAM15 SORD DRD2 IFT57 STARD10 LDHA SPA17 DLD TSSK4 SPAG6 CATSPERB IFT74 CABYR PKM IFT52 EFHC1 CABS1 ODF2 ALDOA CAV1 TXNDC8 SLC25A31 TSSK1
Name Collection	Columna2
Binding Sperm to Zona Pellucida	Genes
GO_BP_MM_BINDING_OF_ SPERM_TO_ZONA_ PELLUCIDA	ZP3R ADAM1A ADAM3 HIST1H1T UBAP2L PCSK4 SMCP CLGN ATP8B3 ACR SPA17 B4GALT1 TNP2 ARSA ZPBP2 ZPBP
Name Collection	Columna2
Imparied Fertilization	Genes
MPO_MM_IMPAIRED_ FERTILIZATION	CSTF2T IZUMO1 HIST1H1T TNFAIP6 CD9 WIPF3 PIGA ADAD1 ACRBP GLRB H1FNT NPC1 CATSPER2 ACR AGFG1 HIST1H1A SPEM1 PRNP GOPC RIMBP3 CFTR PRSS21 AR KCNU1 PLA2G3 AMBP TALDO1 ADCY3 ACE ESR1 USP2 CATSPER1 HEXB PTGER2 HYAL5 PRKACA ROS1 CLGN PLTP ARHGDIA TNP2 GRID2 INPP5B PCSK4 CPLX1 BRWD1 NPHP4 MMEL1 SEC23IP LDHC AMHR2 FST PTX3 FKBP4 CALR3
