## Supplementary Table 6 for "Spermiogenesis alterations in the absence of CTCF revealed by single cell RNA sequencing"

### Sheet: Node collections Cluster 10 
Name Collection	Columna1
Promoter DNA methylation	Genes
LIT_MM_RAEFSKI_FIBROBLAST_UP	PPP3R2 CATSPER2 RBMXL2 CTCFL SPO11 INSL6 BRDT CRISP2 TSSK6 TUBA1B CATSPER1 DDX4 PRAME DAZL GAPDHS ZPBP2 AFM FTMT MORC1 TEX12 HIST1H1T TDRD1 ADAD1 TRPM4 STK31 ADAM2 CABYR FSCN3 PAPOLB KLHL10 CCIN ADAM30 RPL10L H1FNT BOLL TPTE HORMAD1 ANKRD7 ADAM18 ACRBP PRSS50 TSSK2 RNF17 MS4A5 AURKC CATSPER3 SOX30 REC8 SPATA3 SYCP1 ODF1 CST8 ACTL7B ZPBP HSPB9 PRSS21 LDHC SPACA1 TNP1 SYCP2 PDHA2 OAZ3 MOV10L1 TULP2…
LIT_MM_RAEFSKI_SPERM_UP	CCIN BOLL TPTE ANKRD7 PRSS50 TSSK2 CATSPER2 CTCFL MS4A5 CATSPER3 CATSPER1 ATP6V1E2 REC8 DAZL GAPDHS SPATA3 ODF1 FTMT CST8 ACTL7B PRSS21 HSPB9 TDRD1 UBQLN3 PHF7 SPACA1 TRPM4 TNP1 OAZ3 MOV10L1 FSCN3 PRM2 DKKL1 LPIN1 SPACA4 ODF2 KLHL10
LIT_MM_RAEFSKI_SPERM_DN	ADAM30 PPP3R2 RPL10L AKAP3 H1FNT HORMAD1 ADAM18 ACRBP LEMD1 RBMXL2 RNF17 SPO11 AURKC ASB17 INSL6 BRDT SOX30 CRISP2 TSSK6 TUBA1B PIAS2 DMRT1 DDX4 PRAME ZPBP2 TSGA10 SYCP1 AFM PGK2 SPAG6 MORC1 ZPBP TEX12 SPA17 HIST1H1T ADAD1 LDHC SYCP2 TEX15 PDHA2 SPATA4 STK31 ADAM2 CABYR TULP2 PAPOLB CYLC2
Name Collection	Columna1
Up-Differentially Genes in the Testes of Tslc1 null (Pubmed:16611999)	Genes
LIT_MM_ VAN-DER-WEYDEN_ TESTES-TSLC1-NULL_ DN	RTN3 IQCF3 CXXC5 CLPB MTX1 LANCL1 LYAR ESF1 TSSK4 UBE2K ACOT2 EEF1D 4921507P07RIK GGN SPEM1 CEP164 TSSK3 MTMR6 CRISP2 TRP53TG5 ZFP35 1700025F22RIK SLFNL1 4933411K16RIK PFN2 GAPDHS PRSS54 ANKRD45 TSGA10 CCDC91 S100A11 FAM221B UBE2N DNAJB4 CSTF1 CHST1 PKM FABP5 DCUN1D1 1700010D01RIK SSNA1 SEPHS1 DNMT3B SYCE2 VPS39 ST6GALNAC2 SOD1 PPM1A COX7B2 PSMB8 TARBP2 MGAT3 CRISP1 MAEL UBR5 AKAP1 FEM1B TMEM56 A…
Name Collection	Columna2
X-linked Genes Enriched in H3K27me3 in the TE (Table S5; Pubmed:20161773)	Genes
LIT_MM_DAHL_ X-LINKED-GENE_ H3K27ME3_TE_DIFF	KIR3DL1 ARR3 GM5168 CYBB SH3KBP1 PLP2 RBM3 GM732 SERPINA7 ARHGAP6 SSXB1 SSXB5 SSXB2 VSIG4 SSXB10 TBX22 GM5941 SSXB3 GM10439 XLR3A CYPT3 NSDHL 1700010D01RIK MAGEA8 CYPT1 SAMT3 CDX4 4933400A11RIK TSR2 SRPX TEX11 KIR3DL2 SYTL4
Name Collection	Columna2
Hypogonadal Mouse Model ( Pubmed:17671269)	Genes
LIT_MM_CHAUSIAUX_ 3D_HPG_TESTIS_DN	CEP170 TIMP2 ATP8B3 TAF7L PTPN22 D11WSU47E CRIPT FNTA DDHD1 FAM122A ART3 YIPF6 GOLPH3L AOC2 DYNLRB2 PLN SCARB1 PDCL2 ALLC TEX21 IFIT3 FKTN TMCO5 SH3BP2 CPSF4L PAFAH1B1 1700003E24RIK SLC2A5 MDH1B ZEB2 PFN4 GPM6A PAPPA LPXN USP21 ZFP763 UBR1 PPM1B SMG1 NELL1 NXPH2 PDZK1IP1 FHL4 N4BP2 DMRTB1 FAM49B SIAH2 BC051142 KIF9 BRDT DLG1 NAV3 NLRP14 DCAF12 DNAJC10 BRCA1 WNK1 RAB11FIP5 GTSF1 COBLL1 STAT4 DACH1…
