## Supplementary Table 7 for "Spermiogenesis alterations in the absence of CTCF revealed by single cell RNA sequencing"

### Sheet: Node collections Cluster 10 
Name Collection	Columna1
Grk6 Pathway	Genes
REACTOME_MM_ ADRBK2_PATHWAY	DRD4 MTNR1A DRD2 HTR2C OPRL1 SNCA HRH4 CHRM5 GPR50 HTR1F GRM3 SSTR3 GRM4 GRM6 GRM7 HRH1 GRM5 HTR7 TBXA2R HRH3 OPRD1 SSTR2 GRM1
REACTOME_MM_GRK1_ PATHWAY	MTNR1A RHO HTR2C OPRL1 HRH4 HTR1F GRM3 SSTR3 GRM4 GRM6 GRM7 HRH1 GRM5 HTR7 HRH3 OPRD1 SSTR2 GRM1
REACTOME_MM_GRK5_ PATHWAY	MTNR1A HTR2C OPRL1 SNCA HRH4 HTR1F GRM3 SSTR3 GRM4 GRM6 GRM7 HRH1 GRM5 HTR7 HRH3 OPRD1 SSTR2 GRM1
REACTOME_MM_GRK6_ PATHWAY	MTNR1A HTR2C OPRL1 HRH4 HTR1F GRM3 SSTR3 GRM4 GRM6 GRM7 HRH1 GRM5 HTR7 HRH3 OPRD1 SSTR2 GRM1
Name Collection	Columna1
E15.5(Embryonic Days 15.5),the Morphological Progression of Sweat Glands (Pubmed:19270025)	Genes
LIT_MM_KUNISADA_SWEAT-GLAND_E17.5_TA_DIFF	MMP9 PTCH2 ISL1 CASQ2 ABI3BP SNCA EDA DKK4 APBA3 CCDC36 STEAP4 PTCH1 MPPED1 HES5 DAB1 TNF
