## Supplementary Table 8 for "Spermiogenesis alterations in the absence of CTCF revealed by single cell RNA sequencing"

### Sheet: Node collections Cluster 10 
Name Collection	Columna1
Neoplasm	Genes
SIDER_MM_NEOPLASM_MALIGNANT	TRPV1 IL6 RET NCOA6 CD34 TBL1XR1 PNPLA8 HIF1A ARHGEF16 CYP1A2 TNF TNFRSF11A KDR CDK4 CNTNAP1 ETV6 FOS SRMS TNFSF11 CAR2 ADAM17 KITL ALB HSPA4 PARP1 GM7308 CCND3 TNFRSF25 PSD4 NQO2 EGFR ARL4D NCOA2 COL1A2 CAR9 FABP7 LHCGR SYK CYP19A1 CSF1R ERBB2 SPRED2 SCD1 BCL2L1 PDGFRB RRAGA KIT PLA2G4F PLA2G4C GCLC HTR7 LOX UQCRFS1 DDR2 TNFRSF11B CENPF SERPINE1 PLA2G2C NR1H2 GNRH1 HTR1F TRP53 PPARA ADRA1B GLA A…
SIDER_MM_DEHYDRATION	TRPV1 IL6 PSMA2 PSMA6 PSMA4 XIAP PSMB4 SLC31A1 PSMB7 PRDM1 PSMB6 HIF1A CYP1A2 CYP2D22 AIFM1 TNF NOS3 PSMD1 STAT3 MAP3K14 PSMA5 NFKBIE LDB3 NFKB1 PSMB5 PSMB3 BCL2 HSPA5 TNFSF11 GPR182 PARP1 ADAMTS2 HSP90AA1 CTNNB1 PSMA3 APEX1 CFLAR PSMB2 PTEN VEGFA JUN CTRL TNFSF10 MS4A1 MCL1 UBC CCND1 BAX BCL2L1 ABR NFKBIA SP1 CASP8 CDKN1B NFKBIB TRP53 MTOR BAK1 BIRC2 BIRC5 CASP9 AKT1 PSMB8 FOXM1 EIF2AK2 CTRB1 RE…
SIDER_MM_SWEATING_INCREASED	TRPV1 IL6 NCOA6 TBL1XR1 SLC31A1 PNPLA8 HIF1A ARHGEF16 CYP1A2 AIFM1 TNF TNFRSF11A NOS3 PSMD1 MAP3K14 NFKBIE FOS TNFSF11 GPR182 ADAM17 HSPA4 PARP1 ADAMTS2 TNFRSF25 PSMB2 NCOA2 COL1A2 PTEN FABP7 CTRL CYP19A1 UBC SCD1 CCND1 BAX BCL2L1 PLA2G4F PLA2G4C GCLC LOX TNFRSF11B CENPF SERPINE1 PLA2G2C TRP53 PPARA GLA BIRC2 COL1A1 IBSP PSMB8 RXRA EIF2AK2 CTRB1 RELA PSMB1 DIABLO ANXA5 BIRC3 HDAC9 PLA2G12A PSMD2 …
SIDER_MM_DYSGEUSIA	TRPV1 IL6 NCOA6 TBL1XR1 GUSB SLC31A1 PNPLA8 HIF1A ARHGEF16 CYP1A2 AIFM1 TNF TNFRSF11A NOS3 PSMD1 MAP3K14 NFKBIE FOS TNFSF11 GPR182 ADAM17 HSPA4 PARP1 ADAMTS2 TNFRSF25 EGFR PSMB2 NCOA2 COL1A2 PTEN FABP7 CTRL CYP19A1 KLRB1 EIF4EBP1 ERBB2 UBC SCD1 CCND1 BAX BCL2L1 PLA2G4F PLA2G4C GCLC LOX TNFRSF11B CENPF SERPINE1 DLL3 PLA2G2C TRP53 PPARA GLA BIRC2 COL1A1 IBSP PSMB8 RXRA EIF2AK2 CTRB1 RELA PSMB1 DIAB…
SIDER_MM_NEOPLASM_MALIGNANT_AGGRAVATED	TRPV1 IL6 NCOA6 TBL1XR1 GUSB PNPLA8 HIF1A ARHGEF16 CYP1A2 TNF TNFRSF11A NOS3 IRS1 TIMP1 FOS TNFSF11 ADAM17 ALB HSPA4 PARP1 LPL TNFRSF25 SHBG NCOA2 COL1A2 FABP4 CD36 FABP7 CYP19A1 SCD1 BAX TIMP2 PLA2G4F CYP26B1 PLA2G4C GCLC LOX TNFRSF11B CENPF SERPINE1 PLA2G2C NOS2 MTTP TRP53 PPARA GLA PPARGC1A RBP4 AVP COL1A1 IBSP ADIPOQ GPT2 RXRA CYP17A1 PLA2G12A KDM5D GPT ESR1 PNPLA2 LMNA ADIPOR2 GGPS1 TRO PTK2…
SIDER_MM_MENTAL_DISORDER	TRPV1 IL6 HDAC3 SLC31A1 PYGB FLII HIF1A CYP1A2 AIFM1 TNF NOS3 PSMD1 KDR MAP3K14 NFKBIE AXL TNFSF11 HDAC4 GPR182 ALB PARP1 PTPN13 ADAMTS2 RRAS2 MRE11A EGFR PSMB2 ARL4D PTEN DSE CLDN3 TEAD1 FAS CTRL AKR1B3 PPA1 ERBB3 EIF4EBP1 ERBB2 UBC CCND1 BAX ATG5 BCL2L1 CASP2 AR CDA STK36 ACAA1A AGPAT2 TRP53 ALOX15 EVL BIRC2 IL17RB PSMB8 STAT6 EIF2AK2 CTRB1 RELA PSMB1 DIABLO ANXA5 BIRC3 HDAC9 PSMD2 DHODH BMF XR…
STITCH_MM_ALPHA-LINOLENIC_ACID-CID100000860	SIN3A TRPV1 SCD1 IL6 CRP NCOA6 TBL1XR1 FADS2 PNPLA8 PLA2G4D PLA2G4F CYP1A2 PLA2G4C GCLC TNF LOX SMARCD3 SERPINE1 PLA2G2C PPARA KLHDC2 GLA PLA2G2D PLA2G2E PLA2G10 CHD9 PLA2G4A PLA2G4E HSPA4 PLA2G2F FADS1 RXRA SCARB1 TNFRSF25 PLA2G3 CARM1 FFAR4 PLA2G12A CREBBP ELOVL4 PLA2G5 PLA2G1B NCOA2 SLC8A1 PLA2G6 FABP7
SIDER_MM_NEOPLASM	SIN3A TRPV1 IL6 CRP NCOA6 TBL1XR1 PNPLA8 PLA2G4D ARHGEF16 CYP1A2 TNF TNFRSF11A PLA2G2D PLA2G10 FOS BCL2 RNF130 PLA2G4A TNFSF11 ADAM17 HSPA4 PARP1 FADS1 TNFRSF25 CARM1 FFAR4 ELOVL4 NCOA2 COL1A2 VEGFA PLA2G6 FABP7 CYP19A1 RAP1A SCD1 FADS2 PLA2G4F PLA2G4C GCLC LOX SMARCD3 TNFRSF11B CENPF SERPINE1 PLA2G2C PPARA KLHDC2 GLA PLA2G2E CHD9 CASP9 MAPK1 COL1A1 IBSP AKT1 CTSK PLK1 PLA2G4E PLA2G2F FDPS ABCC1 …
SIDER_MM_DYSAESTHESIA	SIN3A TRPV1 IL6 CRP NCOA6 TBL1XR1 PNPLA8 PLA2G4D ARHGEF16 CYP1A2 TNF TNFRSF11A PLA2G2D PLA2G10 FOS BCL2 RNF130 PLA2G4A TNFSF11 ADAM17 HSPA4 PARP1 FADS1 TNFRSF25 CARM1 FFAR4 ELOVL4 NCOA2 COL1A2 VEGFA PLA2G6 FABP7 CYP19A1 RAP1A SCD1 FADS2 PLA2G4F PLA2G4C GCLC LOX SMARCD3 TNFRSF11B CENPF SERPINE1 PLA2G2C PPARA KLHDC2 GLA PLA2G2E CHD9 CASP9 MAPK1 COL1A1 IBSP AKT1 CTSK PLK1 PLA2G4E PLA2G2F FDPS ABCC1 …
STITCH_MM_ZOLEDRONIC_ACID-CID000068740	RAP1A IL6 ARHGEF16 TNF TNFRSF11A TNFRSF11B CENPF FOS BCL2 RNF130 CASP9 MAPK1 COL1A1 IBSP AKT1 TNFSF11 PLK1 ADAM17 PARP1 FDPS ABCC1 CASP6 CASP3 ESR1 LMNA COL1A2 VEGFA GGPS1 CYP19A1 PTK2
SIDER_MM_EDEMA_OF_LOWER_EXTREMITIES	IL2RA TBL1XR1 GUSB ARHGEF16 TNFRSF11A NOS3 PPIA RYR1 TNFSF11 ADAM17 PPP3CB GM7308 GSR TNFRSF25 IMPDH1 NCOA2 PNPO CYP19A1 TRF PPP3R2 ACTN4 PLA2G4F TNFRSF11B PLA2G2C TRP53 IL13 FKBP1A NFATC2 IBSP RXRA PIN1 PLA2G12A NUP214 ESR1 FKBP5 BIK PTK2 FKBP4 TNFRSF1B CRP ALPL PLA2G4D IL2 CSF2 CREB1 CYP1B1 INSR PLA2G2D GOT2 PLA2G10 ABCB1A BCL2 SRL FKBP6 APOA1 ABAT PPP3CC FADS1 MGST2 FFAR4 CCL5 FKBP14 TRERF1 FK…
SIDER_MM_BONE_PAIN	IDUA F13A1 TPH2 AHCY AURKB CDC25C CLSTN2 GLB1 CD38 GLUL SLC38A5 SREBF2 AIMP1 CTH RRM1 AHCYL2 CCT4 ZAP70 ADORA3 SRSF11 TOP2A CPA1 SLC10A2 MTAP C2 ITPA MARS IMPDH1 ABCB4 ABCC2 SLC16A3 SREBF1 NMNAT1 FBLN5 FAS MAP2K1 CYP19A1 EIF4E ADCY1 BAX AR ATN1 ASRGL1 TCF20 CD81 UPP2 TRP53 FANCL POLB MVP SLC10A1 TNFRSF10B TGM2 SLC29A4 TRIM25 IARS SLC28A3 AKR1A1 SLC16A7 ESR1 ITPR1 ABCC10 CAT CD7 VIPR1 DCXR SOD2 TS…
SIDER_MM_INJECTION_SITE_PAIN	IDUA F13A1 RAB31 AURKB CDC25C CCNB2 TBL1XR1 SLC31A1 DBF4 GLB1 ARHGEF16 AIFM1 TNFRSF11A NOS3 GLUL MAP3K14 NFKBIE SLC38A5 POLE2 AIMP1 TNFSF11 ADAM17 ADAMTS2 ATP2B4 SRSF11 TNFRSF25 TOP2A CPA1 EGFR PSMB2 MARS IMPDH1 NCOA2 CES2H ABCC2 NMNAT1 DFFB FAS CYP19A1 UBC BAX AR ATN1 ASRGL1 PLA2G4F TCF20 TNFRSF11B UPP2 PLA2G2C TRP53 PRKCI FANCL POLB TNFRSF10B BIRC2 TGM2 IBSP RXRA RELA PSMB1 DIABLO IARS SLC28A3 …
SIDER_MM_DISEASE_PROGRESSION	IDUA F13A1 AURKB CDC25C SLC31A1 GLB1 AIFM1 NOS3 PPIA GLUL MAP3K14 NFKBIE SLC38A5 AIMP1 TNFSF11 ADAMTS2 SRSF11 CPA1 EGFR PSMB2 MARS IMPDH1 ABCC2 NMNAT1 FAS UBC BAX PPP3R2 AR ATN1 ASRGL1 TCF20 UPP2 TRP53 FANCL POLB TNFRSF10B BIRC2 TGM2 DACH1 IGF1 RELA PSMB1 DIABLO IARS SLC28A3 BIRC3 ITPR1 ABCC10 FADD CTRC CD7 PTK2 FKBP4 SLC29A3 PSMA2 PSMA6 PSMA4 PSMB4 PSMB7 PRDM1 PSMB6 CSF2 PPIB CREB1 TOP1 STAT3 VC…
SIDER_MM_WEAKNESS	IDUA F13A1 AHCY RET TBL1XR1 SLC31A1 ARHGEF16 AIFM1 TNFRSF11A NOS3 GLUL MAP3K14 NFKBIE CNTNAP1 ETV6 SLC38A5 AIMP1 NQO1 TNFSF11 ADAM17 ADAMTS2 AHCYL2 TNFRSF25 TOP2A FABP1 EGFR PSMB2 ITPA MARS IMPDH1 NCOA2 ABCB4 ABCC2 NMNAT1 FLNC CAR9 CPT1A FAS SYK CYP19A1 EIF4E UBC BAX DEFB14 AR PDGFRB ATN1 RRAGA KIT ASRGL1 PLA2G4F CD81 DDR2 TNFRSF11B PLA2G2C NR1H2 TRP53 ABL2 MVP BIRC2 TGM2 IBSP FOXO3 RXRA RELA PSM…
SIDER_MM_NEUROPATHY	IDUA AURKB CDC25C TBL1XR1 GLB1 FLII ARHGEF16 CD38 TNFRSF11A AXL EDNRA TNFSF11 ADAM17 PTPN13 RRM1 ZAP70 ADORA3 SRSF11 TNFRSF25 RRAS2 TOP2A CPA1 MRE11A MTAP EGFR NCOA2 DSE TEAD1 FAS MAP2K1 CYP19A1 EIF4EBP1 BAX NISCH ASRGL1 PLA2G4F TCF20 TNFRSF11B UPP2 PLA2G2C TRP53 ADRA1B FANCL POLB TNFRSF10B IL17RB SLC29A4 IBSP RXRA SLC28A3 PLA2G12A ESR1 ABCC10 CD7 PTK2 CIB1 SLC29A3 TOP2B CRP PLA2G4D CSF2 TOP1 NFK…
SIDER_MM_VISION_BLURRED	IDUA AURKB CDC25C SLC31A1 GLB1 FLII AIFM1 NOS3 MAP3K14 GOT1 NFKBIE AXL TNFSF11 PTPN13 ADAMTS2 SRSF11 RRAS2 TOP2A CPA1 MRE11A EGFR PSMB2 POLG ABCB4 ABCC2 LIPA DSE FLT1 ABCC4 TEAD1 CPT1A FAS PRDM16 UBC BAX ASRGL1 TCF20 CDKN2A UPP2 TRP53 ACSBG1 FANCL POLB MVP TNFRSF10B BIRC2 MANBA IL17RB DACH1 RELA PSMB1 DIABLO SLC28A3 BIRC3 AKR1A1 ABCC10 FADD CD7 PTK2 DCXR CIB1 TCN2 SLC29A3 TOP2B PSMA2 PSMA6 PSMA4 …
SIDER_MM_RIGORS	IDUA AURKB CDC25C SLC31A1 GLB1 AIFM1 NOS3 MAP3K14 NFKBIE COMP GABRB2 SCN11A TNFSF11 ADAMTS2 SRSF11 CHPF CPA1 PSMB2 PNPO DSE CAR9 FAS UBC BAX ASRGL1 SCN8A TCF20 AKT1S1 HS6ST1 UPP2 UBXN11 TRP53 CHST15 FANCL POLB TNFRSF10B BIRC2 AVP CYP2S1 SCN1A TRIM25 CYP17A1 RELA PSMB1 DIABLO SLC28A3 BIRC3 GABRA5 ABCC10 SULT1E1 CD7 PAPSS1 PTK2 ALLC SLC29A3 PSMA2 PSMA6 PSMA4 PSMB4 PSMB7 PRDM1 PSMB6 TPST2 CSF2 CHST1…
SIDER_MM_CANDIDIASIS	IDUA APOD IL2RA TBL1XR1 SLC31A1 ARHGEF16 GSK3B AIFM1 DTNBP1 TNFRSF11A NOS3 MAP3K14 NFKBIE ACE HOMER1 SREBF2 TNFSF11 ADAM17 ADAMTS2 GM7308 ADORA3 TNFRSF25 MB FECH SLC10A2 TBXAS1 PSMB2 NCOA2 GPHN FLNC LHCGR CYP19A1 UBC BAX ADCY10 SERPINB5 PLA2G4F TNFRSF11B HRH4 PLA2G2C HTR1F TRP53 ADRA1B SRCIN1 BIRC2 IBSP RXRA IL12B RELA PSMB1 DIABLO BIRC3 PLA2G12A VAPA ESR1 FADD NOS1 PTK2 DRD4 PSMA2 CRP PSMA6 PSMA…
SIDER_MM_DERMATITIS	F13A1 TRPV1 DNAJB1 IL10 TGM6 IL6 NCOA6 FGFR2 TBL1XR1 PNPLA8 ARHGEF16 CYP1A2 TNF PQBP1 TNFRSF11A GLUL CXCR4 SLC38A5 FOS SLC7A8 AIMP1 CACNA1A TNFSF11 ADAM17 HSPA4 PARP1 TNFRSF25 MYD88 COL2A1 SLC7A6 MARS IMPDH1 NCOA2 TMEM37 PLAUR FGF2 COL1A2 NADSYN1 NMNAT1 ALDH18A1 FABP7 CYP19A1 SCD1 NME3 NMNAT2 NME4 AR ATN1 NME7 ASRGL1 NELFCD PLA2G4F QARS PLA2G4C CTPS2 ATXN7 NME6 GCLC LOX TNFRSF11B CENPF SERPINE1 T…
SIDER_MM_HYPOMAGNESAEMIA	F13A1 SLC31A1 AIFM1 NOS3 GLUL MAP3K14 NFKBIE SLC38A5 HOMER1 AIMP1 TNFSF11 ADAMTS2 GM7308 PSD4 PSMB2 MARS IMPDH1 NMNAT1 UBC BAX AR ATN1 ASRGL1 HTR1F TRP53 ADRA1B BIRC2 TGM2 RELA PSMB1 DIABLO IARS BIRC3 ITPR1 PTK2 DRD4 PSMA2 TRIM13 PSMA6 PSMA4 PSMB4 PSMB7 PRDM1 PSMB6 CREB1 CYP1B1 STAT3 VCP PSMA5 NFKB1 PSMB5 RARS ABCB1A PSMB3 BCL2 SLC1A5 SLC6A19 EEF1E1 CTNNB1 PSMA3 SERPINC1 HTT KRIT1 CES1D PRL ADRA1…
SIDER_MM_VERTIGO	F13A1 DNAJB1 TGM6 PQBP1 GLUL SLC38A5 SLC7A8 AIMP1 CACNA1A HSPA4 SHBG POMC SLC7A6 EGFR MARS IMPDH1 TMEM37 NADSYN1 NMNAT1 ALDH18A1 HOXC8 CYP19A1 ERBB2 NME3 NMNAT2 NME4 AR ATN1 NME7 ASRGL1 QARS CTPS2 ATXN7 NME6 TGM4 TGM2 KARS CYP17A1 TRPV2 IARS STAR HDAC9 DARS PSMD2 CYP21A1 ITPR1 SNCA EPRS GART MSN DNAJA1 GLUD1 GNPNAT1 LARS GLS CYP2D22 CREB1 TOP1 VCP TGM3 TARDBP PFAS RARS ABCB1A DECR1 SLC1A5 SLC6A19…
SIDER_MM_NEUROPATHY_PERIPHERAL	AHCY TBL1XR1 FLII ARHGEF16 CD38 TNFRSF11A GTPBP3 GOT1 AXL FARSA SLC46A1 MTHFR TECR TNFSF11 RFC1 ADAM17 PTPN13 AHCYL2 TNFRSF25 RRAS2 MRE11A EGFR CTSC C2 NR0B2 RPL22 ITPA IMPDH1 NCOA2 PAH ABCC2 SPTBN1 DSE ABCC4 TEAD1 FAS CYP19A1 EIF4E EIF4EBP1 STMN4 BAX GCHFR PLA2G4F CD81 TNFRSF11B PLA2G2C TRP53 IL17RB RXRB FARS2 IBSP RXRG NR1I3 GZMA RXRA SLC19A1 RBL2 SLC28A3 PLA2G12A ESR1 PROC VIPR1 PTK2 CIB1 TST …
NameCollection	Columna1
Reproductive Disorder	Genes
SIDER_MM_ABNORMAL_ EJACULATION	PRL ADRA1D BCHE HTR3A CYP1A2 CYP2D22 PPIG SLC6A2 HTR7 SDHB CREB1 CYP1B1 BDNF MCM8 EFHD1 ADRA1B RNF182 KCNK2 ABCB1A FOS MAOA AKT1 DRD2 CS SYN1 HTR2C SLC6A4
SIDER_MM_ HYPERKINESIA	IL6 ADK SORT1 UGT1A1 CYP1A2 GSK3B XDH FMO3 COMT FOS SREBF2 PYY ALB HSPA4 ALAS1 GM7308 POMC PSD4 FECH IRS2 IMPDH1 SREBF1 ABCC6 CFP AKR1B3 ALAS2 GXYLT1 GBA2 BRAP GALM HTR7 UQCRFS1 SERPINE1 HTR1F ADRA1B SRCIN1 PTMS IDO1 SLC17A6 DRD2 HRH2 CS ADRB1 B4GALT7 HTR2C UROS GXYLT2 TKT CAT XK CPOX DRD4 UROD XYLT1 CYP2D22 PPIG CYP1B1 PRKAA2 XYLT2 SLC2A4 ABCB1A BCL2 SRL DECR1 SLC15A2 XYLB CBS DDC SLC18A1 AIP VE…
SIDER_MM_MUSCLE_ RIGIDITY	DRD4 SORT1 XYLT1 CYP1A2 CYP2D22 PPIG GSK3B CYP1B1 PRKAA2 XDH FMO3 XYLT2 SLC2A4 ABCB1A FOS BCL2 SREBF2 PYY DECR1 ALB HSPA4 GM7308 XYLB CBS POMC PSD4 IRS2 SREBF1 VEGFA ABCC6 DHDH CFP AKR1B3 KRIT1 PRL BAX ADRA1D GXYLT1 GBA2 TRIM32 FADS2 HTR3A PPAN GALM HTR7 UQCRFS1 BDNF IFNG SERPINE1 HTR1F ADRA1B SRCIN1 SLC17A6 PALM3 AKT1 DRD2 HRH2 CS ADRB1 TALDO1 B4GALT7 HTR2C GXYLT2 NPY SLC6A4 KCNH2 TKT OPRD1 MCHR…
SIDER_MM_ HYPOKINESIA	DRD4 SORT1 XYLT1 CYP1A2 CYP2D22 PPIG GSK3B CYP1B1 PRKAA2 XDH FMO3 XYLT2 SLC2A4 ABCB1A FOS BCL2 SREBF2 PYY DECR1 ALB HSPA4 GM7308 XYLB CBS POMC PSD4 IRS2 SREBF1 VEGFA ABCC6 DHDH CFP AKR1B3 KRIT1 PRL ADRA1D GXYLT1 GBA2 TRIM32 FADS2 HTR3A PPAN GALM HTR7 UQCRFS1 BDNF IFNG SERPINE1 HTR1F ADRA1B SRCIN1 SLC17A6 PALM3 AKT1 DRD2 HRH2 CS ADRB1 TALDO1 CHRNA7 B4GALT7 HTR2C GXYLT2 NPY SLC6A4 KCNH2 TKT MCHR1 X…
SIDER_MM_MASKED_ FACIES	DRD4 SORT1 XYLT1 CYP1A2 CYP2D22 PPIG GSK3B CYP1B1 PRKAA2 XDH FMO3 XYLT2 SLC2A4 ABCB1A FOS BCL2 SREBF2 PYY DECR1 ALB HSPA4 GM7308 XYLB CBS POMC PSD4 IRS2 SREBF1 VEGFA ABCC6 DHDH CFP AKR1B3 KRIT1 PRL ADRA1D GXYLT1 GBA2 TRIM32 FADS2 HTR3A PPAN GALM HTR7 UQCRFS1 BDNF IFNG SERPINE1 HTR1F ADRA1B SRCIN1 SLC17A6 PALM3 AKT1 DRD2 HRH2 CS ADRB1 TALDO1 B4GALT7 HTR2C GXYLT2 NPY SLC6A4 KCNH2 TKT MCHR1 XK NMS
SIDER_MM_AKINESIA	DRD4 SORT1 XYLT1 CYP1A2 CYP2D22 PPIG GSK3B CYP1B1 PRKAA2 XDH FMO3 XYLT2 SLC2A4 ABCB1A FOS BCL2 SREBF2 PYY DECR1 ALB HSPA4 GM7308 XYLB CBS POMC PSD4 IRS2 SREBF1 VEGFA ABCC6 DHDH CFP AKR1B3 KRIT1 PRL ADRA1D GXYLT1 GBA2 TRIM32 FADS2 HTR3A PPAN GALM HTR7 UQCRFS1 BDNF IFNG SERPINE1 HTR1F ADRA1B SRCIN1 SLC17A6 PALM3 AKT1 DRD2 HRH2 CS ADRB1 TALDO1 B4GALT7 HTR2C GXYLT2 NPY SLC6A4 KCNH2 TKT MCHR1 XK NMS
SIDER_MM_COGWHEEL_ RIGIDITY	DRD4 SORT1 XYLT1 CYP1A2 CYP2D22 PPIG GSK3B CYP1B1 PRKAA2 XDH FMO3 XYLT2 SLC2A4 ABCB1A FOS BCL2 SREBF2 PYY DECR1 ALB HSPA4 GM7308 XYLB CBS POMC PSD4 IRS2 SREBF1 VEGFA ABCC6 DHDH CFP AKR1B3 KRIT1 PRL ADRA1D GXYLT1 GBA2 TRIM32 FADS2 HTR3A PPAN GALM HTR7 UQCRFS1 BDNF IFNG SERPINE1 HTR1F ADRA1B SRCIN1 SLC17A6 PALM3 AKT1 DRD2 HRH2 CS ADRB1 TALDO1 B4GALT7 HTR2C GXYLT2 NPY SLC6A4 KCNH2 TKT MCHR1 XK NMS
SIDER_MM_ HYPERTONIA	DRD4 SORT1 XYLT1 CYP1A2 CYP2D22 PPIG GSK3B CYP1B1 PRKAA2 XDH FMO3 XYLT2 SLC2A4 ABCB1A FOS BCL2 SREBF2 PYY DECR1 ALB HSPA4 GM7308 XYLB CBS POMC PSD4 IRS2 SLC18A1 SREBF1 VEGFA ABCC6 DHDH CFP LHCGR AKR1B3 KRIT1 PRL ADRA1D GXYLT1 GBA2 TRIM32 FADS2 HTR3A PPAN GALM SLC6A2 HTR7 UQCRFS1 BDNF IFNG SERPINE1 GNRH1 HTR1F ADRA1B SRCIN1 PTMS SLC17A6 PALM3 AKT1 DRD2 HRH2 CS ADRB1 TALDO1 CHRNA7 B4GALT7 HTR2C GXY…
SIDER_MM_ AKATHISIA	DRD4 SORT1 XYLT1 ADRB2 CYP1A2 CYP2D22 PPIG GSK3B CYP1B1 PRKAA2 XDH LDB3 FMO3 XYLT2 SLC2A4 ABCB1A FOS BCL2 SREBF2 PYY DECR1 ALB HSPA4 GM7308 XYLB CBS POMC PSD4 IRS2 SLC18A1 SREBF1 VEGFA ABCC6 DHDH CFP AKR1B3 KRIT1 PRL ADRA1D GXYLT1 GBA2 TRIM32 FADS2 HTR3A PPAN GALM SLC6A2 HTR7 UQCRFS1 BDNF IFNG SERPINE1 HTR1F ADRA1B SRCIN1 PTMS SLC17A6 PALM3 AKT1 DRD2 HRH2 CS ADRB1 TALDO1 CHRNA7 HRH3 B4GALT7 HTR2C…
SIDER_MM_ EXTRAPYRAMIDAL_ DISORDER	DRD4 SORT1 XYLT1 ADRB2 CYP1A2 CYP2D22 PPIG GSK3B CYP1B1 PRKAA2 XDH LDB3 FMO3 XYLT2 SLC2A4 ABCB1A FOS BCL2 SREBF2 PYY DECR1 ALB HSPA4 GM7308 XYLB CBS POMC PSD4 IRS2 SLC18A1 SREBF1 VEGFA ABCC6 DHDH CFP AKR1B3 KRIT1 PRL ADRA1D GXYLT1 GBA2 TRIM32 FADS2 HTR3A PPAN GALM SLC6A2 HTR7 UQCRFS1 BDNF IFNG SERPINE1 HTR1F ADRA1B SRCIN1 PTMS SLC17A6 PALM3 AKT1 DRD2 HRH2 CS ADRB1 TALDO1 CHRNA7 HRH3 B4GALT7 HTR2C…
SIDER_MM_MUSCLE_ CONTRACTIONS_ INVOLUNTARY	DRD4 PRL PPP3R2 ADRA1D CYP27A1 FADS2 CYP2D22 PPIG PPIB NFKBIA HTR7 CYP1B1 UQCRFS1 BDNF PPIA IFNG HTR1F ADRA1B ELAVL4 ABCB1A FOS DMRTA2 SLC17A6 DRD2 HRH2 HSPA4 ADRB1 IGF1 GM7308 HTR2C RELA PSD4 KCNH2 ABCC2 ABCB11 CABIN1 CTRC FKBP1B PPP3CA NMS CTSB FKBP4 KRIT1
STITCH_MM_ OLANZAPINE-CID100004585	DRD4 PRL ADRA1D SORT1 HTR3A CYP1A2 CYP2D22 PPIG GSK3B HTR7 BDNF PRKAA2 HTR1F ADRA1B FMO3 ABCB1A FOS BCL2 SREBF2 AKT1 PYY DRD2 HRH2 ALB CS HTR2C POMC IRS2 NPY SLC6A4 KCNH2 SREBF1 VEGFA MCHR1 NMS
SIDER_MM_ PARALYSIS	DRD4 PRL ADRA1D SLC16A1 FADS2 HTR3A SLC52A2 CYP1A2 CYP2D22 MLST8 PPIG HTR7 CYP1B1 UQCRFS1 BDNF IFNG HTR1F GABRB1 ADRA1B ABCB1A FOS GABBR1 SLC17A6 DRD2 HRH2 HSPA4 ADRB1 CHRNA7 GM7308 TRIM25 HTR2C AKR7A5 PSD4 SLC16A7 C2 SLC6A4 KCNH2 SLC16A3 ALDH5A1 HCRT FBLN5 NMS KRIT1
SIDER_MM_ BRADYKINESIA	DRD4 PRL ADRA1D FADS2 CYP2D22 PPIG SLC6A2 HTR7 CYP1B1 UQCRFS1 BDNF IFNG HTR1F ADRA1B ABCB1A FOS PTMS SLC17A6 DRD2 HRH2 HSPA4 ADRB1 GM7308 HTR2C PSD4 SLC18A1 SLC18A3 KCNH2 NMS SLC18A2 KRIT1
STITCH_MM_ XYLOSE-CID100000229	DECR1 TALDO1 B4GALT7 GXYLT1 XYLB CBS XYLT1 PPAN GALM GXYLT2 SERPINE1 XDH TKT ABCC6 DHDH XYLT2 SLC2A4 XK AKR1B3
SIDER_MM_ EJACULATION_ DELAYED	CS PRL BCHE HTR2C HTR3A POMC CYP1A2 CYP2D22 PPIG SLC6A2 SDHB CREB1 CYP1B1 BDNF SLC6A4 EFHD1 KCNK2 ABCB1A FOS MAOA AKT1 MAOB
SIDER_MM_ ANORGASMIA	CS PRL BCHE HTR2C HTR3A CYP1A2 CYP2D22 PPIG SLC6A2 SDHB CREB1 CYP1B1 BDNF SLC6A4 EFHD1 KCNK2 ABCB1A FOS MAOA
STITCH_MM_ PAROXETINE-CID100004691	CS PRL BCHE HTR2C HTR3A CYP1A2 CYP2D22 PPIG SLC6A2 CREB1 CYP1B1 BDNF SLC6A4 EFHD1 KCNK2 ABCB1A FOS MAOA
SIDER_MM_ REPRODUCTIVE_ TRACT_DISORDER	CS PRL BCHE HTR2C HTR3A CYP1A2 CYP2D22 PPIG SLC6A2 CREB1 CYP1B1 BDNF SLC6A4 EFHD1 KCNK2 ABCB1A FOS MAOA
SIDER_MM_DELAYED_ ORGASM	CS PRL BCHE HTR2C HTR3A CYP1A2 CYP2D22 PPIG SLC6A2 CREB1 CYP1B1 BDNF SLC6A4 EFHD1 KCNK2 ABCB1A FOS MAOA
Name Collection	Columna1
TCA Cycle	Genes
KEGG_MM_CITRATE_ CYCLE	PDHA1 OGDHL ACO1 MDH1 SDHB SDHC ACO2 ACLY DLD IDH3G PCK1 PDHX SUCLG1 PDHA2 MDH2 IDH2 CS SUCLA2 IDH1 SDHD PCK2 4933405O20RIK CSL IDH3A FH1 DLAT PDHB SUCLG2 PCX IDH3B OGDH DLST SDHA
STITCH_MM_ COENZYME_ A-CID000006816	PDHA1 GM10039 ELOVL1 MDH1 GNPAT ACOT12 ACAA2 ALDH6A1 IDH3G ACADSB SPTLC1 LCLAT1 HADHA ALAS1 ACSL6 BCKDHB ACOT7 FAR1 C2 PGM3 DBT ACSL4 HMGCR IDH3A CPT1C MVK MLYCD ALDH3A2 ACOT8 DGAT2 CPT1A ACAT1 OXCT1 ACADM AADAT AGPAT3 PANK1 KDSR ACSBG2 MBOAT2 PANK2 ALAS2 AGPAT4 LPCAT4 ACSM3 PPCDC CROT DEGS2 SDHB ACAA1A AGPAT2 PPCS DLD PDHX ECHS1 ACSBG1 HMGCS2 AASDHPPT NAGS ABHD5 HSD17B10 CDS2 IVD FAR2 CS BCKDHA …
STITCH_MM_ COENZYME_ A-CID100000317	PDHA1 GM10039 ELOVL1 CERS4 MDH1 CERS6 GNPAT ACOT12 ACAA2 ALDH6A1 IDH3G ACADSB SPTLC1 LCLAT1 HADHA ALAS1 ACSL6 BCKDHB CERS2 NAA50 ACOT7 FAR1 C2 PGM3 DBT ACSL4 SLC25A16 HMGCR IDH3A CPT1C MVK MLYCD ALDH3A2 ACOT8 DGAT2 CPT1A ACAT1 OXCT1 ACADM AADAT AGPAT3 PANK1 KDSR ACSBG2 MBOAT2 PANK2 ALAS2 AGPAT4 LPCAT4 ACBD7 KAT2A PIGW ACSM3 PPCDC CROT DEGS2 SDHB ACAA1A AGPAT2 PPCS SAT1 DLD PDHX ECHS1 ACSBG1 HMGCS…
STITCH_MM_ CO-A-CID000087642	PDHA1 GM10039 ELOVL1 CERS4 ENPP3 MDH1 CERS6 GNPAT ACOT12 ACAA2 ALDH6A1 IDH3G ACADSB SPTLC1 LCLAT1 HADHA ALAS1 ACSL6 BCKDHB CERS2 NAA50 ACOT7 FAR1 PGM3 DBT ACSL4 SLC25A16 HMGCR IDH3A CPT1C MVK ALDH3A2 ACOT8 DGAT2 CPT1A ACAT1 OXCT1 ACADM AADAT AGPAT3 KDSR ACSBG2 MBOAT2 ALAS2 AGPAT4 LPCAT4 ACBD7 PIGW ACSM3 CROT DEGS2 SDHB ACAA1A AGPAT2 SAT1 DLD PDHX ECHS1 ACSBG1 HMGCS2 AASDHPPT NAGS ABHD5 HSD17B10 C…
SIDER_MM_ VENTRICULAR_ TACHYCARDIA	PDHA1 GM10039 ELOVL1 CERS4 ADRB2 MDH1 CERS6 GNPAT ACOT12 ACAA2 ALDH6A1 NPPA IDH3G ACE ACADSB SPTLC1 LCLAT1 HADHA GHRH ALAS1 ACSL6 CACNA2D1 BCKDHB ADORA3 CERS2 PLAT NAA50 ACOT7 FAR1 CACNA1C C2 PGM3 DBT ACSL4 SLC25A16 HMGCR IDH3A CPT1C MVK MLYCD ALDH3A2 ACOT8 DGAT2 CPT1A ACAT1 OXCT1 ACADM AADAT AGPAT3 PANK1 KDSR ACSBG2 MBOAT2 PANK2 ALAS2 AMBP AGPAT4 ADCY10 LPCAT4 ACBD7 KAT2A PIGW ACSM3 PPCDC CROT D…
SIDER_MM_ PERIPHERAL_ COLDNESS	PDHA1 GM10039 ELOVL1 CERS4 ADRB2 MDH1 CERS6 GNPAT ACOT12 ACAA2 ALDH6A1 NPPA IDH3G ACE ACADSB SPTLC1 LCLAT1 HADHA GHRH ALAS1 ACSL6 CACNA2D1 BCKDHB ADORA3 CERS2 PLAT NAA50 ACOT7 FAR1 CACNA1C C2 PGM3 DBT ACSL4 SLC25A16 HMGCR IDH3A CPT1C MVK MLYCD ALDH3A2 ACOT8 DGAT2 CPT1A ACAT1 OXCT1 ACADM AADAT AGPAT3 PANK1 KDSR ACSBG2 MBOAT2 PANK2 ALAS2 AMBP AGPAT4 ADCY10 LPCAT4 ACBD7 KAT2A PIGW ACSM3 PPCDC CROT D…
WIKIPATHWAYS_MM_ TCA_CYCLE-WP78	PDHA1 GM10039 ATP5G1 PDK3 MDH1 PDP1 SDHB SDHC PDK4 ACO2 DLD IDH3G PDHX SUCLG1 PDHA2 MDH2 IDH2 CS SUCLA2 PDP2 SDHD IDH3A FH1 PDK2 DLAT PDHB SUCLG2 PCX IDH3B DLST OGDH PDK1 SDHA
LIT_MM_GAGLIO_ GLUCOSE-GLUTAMINE_ 48H_72H_T_N_DIFF	PDHA1 ATIC PFKL SLC16A1 PRPS1 HK1 GSTM7 GOT1 XDH PDK4 ACO2 IDH3G PFAS TPI1 SUCLG1 PIGQ ADSSL1 MDH2 LDHA SRMS PGK1 LDHB IDH2 PFKFB2 PFKFB1 GSTM2 IDH1 PAICS GSTM5 PRPS2 BPGM GSTM1 ADSL IMPDH1 GFPT1 DPAGT1 IDH3A IMPDH2 SUCLG2 PFKFB3 PKM SDHA PFKP GSS PDK3 ADA COASY GCLC GMPS SDHC DLD PDHX GCLM ENO2 ENO3 CS SUCLA2 NT5C SDHD GGTA1 PDPK1 PDK2 ADPGK DLAT PFKFB4 GART IDH3B APRT DLST OGDH HK2 PFKM
EHMN_MM_TCA_CYCLE	OGDHL MDH1 ACO1 SDHB SDHC ACO2 ACLY IDH3G PCK1 DLD SUCLG1 MDH2 IDH2 CS SUCLA2 IDH1 SDHD PCK2 CLYBL IDH3A FH1 SUCLG2 IDH3B OGDH DLST SDHA
STITCH_MM_ SUCCINYL-COA-CID100001111	MMD OGDHL MMAA ALAS2 DHTKD1 SDHB MCEE SDHC DLD IDH3G SUCLG1 ALAD CS ALAS1 SUCLA2 BDH2 ACOT4 BDH1 SDHD IDH3A TWIST1 SUCLG2 ACAT1 IDH3B OXCT1 OGDH DLST
SIDER_MM_ BRADYCARDIA	GM10039 ELOVL1 CERS4 ADRB2 MDH1 ADCYAP1R1 RXFP2 SSTR3 ACOT12 NOS3 ALDH6A1 NPPA MC2R IDH3G ACE EDNRA LCLAT1 GHRH GRM7 DAB1 PF4 GM7308 ADORA3 PSD4 NAA50 ACOT7 FAR1 C2 TBXAS1 PGM3 SELP HMGCR THBD DGAT2 CPT1A LHCGR ACSBG2 NISCH ADCY10 ACBD7 SDHB HTR1F ADRA1B ECHS1 ACSBG1 HPGD P2RY12 HSD17B10 IVD FAR2 CS IGF1 USF2 GNG2 GPAM HMGCLL1 ACBD5 AGPAT5 ELOVL2 PTGER1 AMACR ACSS1 PROC RXFP1 LPCAT2 PDHB VIPR1 CE…
SIDER_MM_CARDIAC_ FAILURE	GM10039 ELOVL1 CERS4 ADRB2 MDH1 ADCYAP1R1 RXFP2 SSTR3 ACOT12 NOS3 ALDH6A1 NPPA MC2R IDH3G ACE EDNRA LCLAT1 GHRH GRM7 DAB1 PF4 ADORA3 NAA50 ACOT7 FAR1 C2 TBXAS1 PGM3 SELP HMGCR THBD DGAT2 CPT1A LHCGR ACSBG2 ADCY10 ACBD7 SDHB HTR1F ECHS1 ACSBG1 HPGD P2RY12 HSD17B10 IVD FAR2 CS USF2 GNG2 GPAM HMGCLL1 ACBD5 AGPAT5 ELOVL2 PTGER1 AMACR ACSS1 PROC RXFP1 LPCAT2 PDHB VIPR1 CERS3 PCX FKBP4 SOD2 KAT8 EMC6 E…
SIDER_MM_ SUPRAVENTRICULAR_ TACHYCARDIA	GM10039 ELOVL1 CERS4 ADRB2 MDH1 ACOT12 ALDH6A1 NPPA IDH3G ACE LCLAT1 RICTOR GHRH ADORA3 NAA50 ACOT7 FAR1 PDE7A C2 PGM3 HMGCR DGAT2 CPT1A ACSBG2 ADCY10 ACBD7 MME SDHB ECHS1 ACSBG1 HSD17B10 IVD FAR2 CS RELA BHMT GPAM HMGCLL1 ACBD5 AGPAT5 ELOVL2 TTR AMACR ACSS1 LPCAT2 PDHB CERS3 PCX CASP1 FKBP4 MMAA KAT8 EMC6 ELOVL5 PDE4B DGAT1 IL2 CSF2 PDE4C CYP1B1 GSTO1 PDE4A ACIN1 ACO2 AACS ACLY SUCLG1 ABCB1A TST…
SIDER_MM_CARDIAC_ FIBRILLATION	GM10039 A2M ELOVL1 CERS4 ADRB2 MDH1 ACOT12 ALDH6A1 NPPA IDH3G ACE LCLAT1 RICTOR GHRH PF4 ADORA3 NAA50 ACOT7 FAR1 PDE7A C2 PGM3 HMGCR DGAT2 CPT1A ACSBG2 BAX ADCY10 ACBD7 MME SDHB ECHS1 ACSBG1 HSD17B10 IVD FAR2 CS RELA BHMT GPAM HMGCLL1 ACBD5 AGPAT5 ELOVL2 TTR AMACR ACSS1 PROC LPCAT2 PDHB CERS3 PCX CASP1 FKBP4 MMAA KAT8 EMC6 ELOVL5 PDE4B DGAT1 IL2 CSF2 PDE4C CYP1B1 GSTO1 PDE4A ACIN1 ACO2 AACS ACLY …
SIDER_MM_ATRIAL_ FIBRILLATION	GM10039 A2M ELOVL1 CERS4 ADRB2 MDH1 ACOT12 ALDH6A1 NPPA IDH3G ACE LCLAT1 RICTOR GHRH PF4 ADORA3 NAA50 ACOT7 FAR1 PDE7A C2 PGM3 HMGCR DGAT2 CPT1A ACSBG2 BAX ADCY10 ACBD7 MME SDHB ECHS1 ACSBG1 HSD17B10 IVD FAR2 CS RELA BHMT GPAM HMGCLL1 ACBD5 AGPAT5 ELOVL2 TTR AMACR ACSS1 PROC LPCAT2 PDHB CERS3 PCX CASP1 FKBP4 MMAA KAT8 EMC6 ELOVL5 PDE4B DGAT1 IL2 CSF2 PDE4C CYP1B1 GSTO1 PDE4A ACIN1 ACO2 AACS ACLY …
GO_BP_MM_ TRICARBOXYLIC_ ACID_CYCLE	CS OGDHL SUCLA2 ACO1 MDH1 MDH1B IDH1 SDHD DHTKD1 SDHB SDHC CSL ACO2 IDH3A IDH3G FH1 SUCLG1 SUCLG2 MDH2 IDH3B DLST OGDH IDH2 SDHA
LIT_MM_BOUTER_ IAT-MITOCHONDRIAL-PEROXISOMAL-FUNCTIONS_ RSG_DB_DB_DIFF	COX7A1 COX5A COX8C ACO1 ACAA2 NDUFS2 ACOX1 ACO2 UQCRQ IDH3G SUCLG1 ACADSB COX8A UQCR11 MDH2 UQCRC1 IDH2 HADHA DECR1 ACAD10 ATP5K UQCRC2 ECH1 EHHADH AUH NDUFA1 IDH1 COX6B2 FNTA UQCRH CPT1C IDH3A COX5B FH1 COX6B1 NDUFB6 ECI1 COX7C SUCLG2 COX7A2 CPT1A ATP5B ACADM UCP3 ACAA1B SDHA ACOX3 HSD17B4 ACOX2 ECI2 CROT CPT2 NDUFS1 NDUFA6 SDHB UQCRFS1 ACADS ACAA1A ATP5A1 SDHC ACADVL ECHS1 ATP7B ACADL NDUFA5 ND…
INOH_MM_CITRATE_ CYCLE	ACO1 MDH1 SDHB SDHC ACO2 ACLY DLD PCK1 IDH3G SUCLG1 ENO2 ENO3 MDH2 CS SUCLA2 FAH ASL SDHD PCK2 IDH3A FH1 SUCLG2 PCX IDH3B ACAT1 DLST OGDH PKM SDHA
Name Collection	Columna2
Iso and Leucine Metabolism	Genes
STITCH_MM_ NAD-CID000005892	EIF5A2 AHCY GM10039 PARP4 MDH1 CD38 AIFM1 ALDH6A1 IDH3G TPI1 ALDH1A1 YJEFN3 LDHA ALDH1L2 MTHFR PARP10 PHGDH ISYNA1 AHCYL2 GSR PGD FAR1 IMPDH1 PAH NMNAT1 HMGCR ART3 PARP6 ALDOC HSD17B4 SIRT2 SIRT1 NDUFB8 SDHB ARF6 NADK ALDH1A2 ECHS1 NDUFB10 HPGD NDUFA5 FRRS1 AVP PGK2 HSD17B10 IVD FAR2 CS OCA2 CYP17A1 CRYL1 NDUFB7 NDUFA12 HMGCLL1 NDUFA3 NDUFB11 TGDS ACSS1 CAT NDUFA7 NDUFV1 PDHB PRODH CSAD NDUFS5 MT…
STITCH_MM_ NAD-CID100000925	EIF5A2 AHCY GM10039 PARP4 MDH1 CD38 AIFM1 ALDH6A1 IDH3G TPI1 ALDH1A1 YJEFN3 LDHA ALDH1L2 MTHFR PARP10 PHGDH ISYNA1 AHCYL2 GSR PGD FAR1 IMPDH1 PAH NMNAT1 HMGCR ART3 PARP6 ALDOC HSD17B4 SIRT2 SIRT1 NDUFB8 ARF6 NADK ALDH1A2 ECHS1 NDUFB10 HPGD NDUFA5 FRRS1 AVP PGK2 HSD17B10 IVD FAR2 CS BLVRA OCA2 CYP17A1 CRYL1 NDUFB7 NDUFA12 AKR1A1 HMGCLL1 NDUFA3 NDUFB11 TGDS ACSS1 CAT NDUFA7 NDUFV1 PDHB PRODH CSAD N…
STITCH_MM_REDUCED_ NICOTINAMIDE_ ADENINE_ DINUCLEOTIDE-CID000439153	EIF5A2 GM10039 CDO1 MDH1 ALDH6A1 IDH3G TPI1 ALDH1A1 YJEFN3 LDHA ALDH1L2 NQO1 MTHFR PHGDH ISYNA1 GSR FAR1 IMPDH1 HSD11B1 PAH HMGCR ALDOC HSD17B4 NDUFB8 SDHB ACADS ALDH1A2 ECHS1 NDUFB10 HPGD NDUFA5 FRRS1 PGK2 HSD17B10 IVD FAR2 CS BLVRA OCA2 CYP17A1 CRYL1 NDUFB7 NDUFA12 HMGCLL1 NDUFA3 NDUFB11 ACSS1 CAT NDUFA7 NDUFV1 PDHB PRODH CSAD NDUFS5 SOD2 MTR ALDH1A3 NDUFS2 GPD1 ACO2 DHPS SUCLG1 GOT2 ALDOA UXS1…
STITCH_MM_REDUCED_ NICOTINAMIDE_ ADENINE_ DINUCLEOTIDE-CID100000928	EIF5A2 GM10039 CDO1 MDH1 ALDH6A1 IDH3G TPI1 ALDH1A1 YJEFN3 LDHA ALDH1L2 NQO1 MTHFR PHGDH GSR FAR1 IMPDH1 HSD11B1 PAH HMGCR ALDOC HSD17B4 NDUFB8 ACADS ALDH1A2 ECHS1 NDUFB10 HPGD NDUFA5 FRRS1 PGK2 HSD17B10 IVD FAR2 CS BLVRA OCA2 CYP17A1 CRYL1 NDUFB7 NDUFA12 HMGCLL1 NDUFA3 NDUFB11 ACSS1 CAT NDUFA7 NDUFV1 PDHB PRODH CSAD NDUFS5 SOD2 MTR ALDH1A3 NDUFS2 GPD1 ACO2 DHPS SUCLG1 GOT2 ALDOA UXS1 ADH7 MDH2 P…
LIT_MM_SCHRODER_ MAT1AHCC-LIVER_ DIFF	AHCY CDC25C CFL1 CCR5 GSK3B ACAA2 ALDH6A1 MAD2L1 ROCK2 SBDS CHUK PKN1 CDK4 MCM4 ACADSB NACA ALDH1A1 FOS PCNA C1QA POLR1B PRIM1 NQO1 RBL1 CTH HADHA RPA3 ITGB4 TNFRSF25 MYD88 PIK3R1 LIMK1 ITGAV CD14 CDKN2B RPS27A CCKBR NKX3-1 HMGCR MVK ALDH3A2 MLYCD ACAT1 OXCT1 MAP2K1 ACADM C1RA CCND1 FDFT1 BCL2L1 MAT1A CCNE2 PGGT1B SHMT1 CDC6 ORC5 CCNH CDK7 CDKN2D MCEE ACADS TRP53 JAK1 DHFR ECHS1 BAD IKBKG TNFRSF1…
STITCH_MM_ DIHYDRONICOTINAMIDE_ FORMYCIN_ DINUCLEOTIDE-CID000000928	PDHA1 GM10039 ENPP3 CYP27A1 MDH1 AKR1D1 ALDOB ACAA2 ALDH6A1 XDH IDH3G TPI1 ACADSB ALDH1A1 LDHAL6B COMT LDHA ALDH1L2 MTHFR HADHA PHGDH GAPDHS BCKDHB L2HGDH FAR1 NT5C3B DBT IMPDH1 PAH HMGCR IDH3A ALDH3A2 AASS ACAT1 OXCT1 AADAT AKR1B3 ALDOC GLDC GPD2 SHMT1 ACP6 UGDH ALDH1A2 ACAA1A DLD ECHS1 HPGD FRRS1 NDUFS7 PGK2 HSD17B10 CYP2R1 IVD FAR2 CS BCKDHA BNIP3L PCBD1 OCA2 CYP17A1 CRYL1 CYBRD1 HMGCLL1 ACSS1…
DRUGBANK_MM_NADH	PDHA1 NSDHL GM10039 PYCR1 CDO1 BLVRB MDH1 NDUFV3 ALDH6A1 IDH3G ALDH1A1 LDHAL6B LDHA HADHA PHGDH GAPDHS GSR NQO2 ME3 IMPDH1 HSD11B1 HMGCR IDH3A ALDH3A2 AASS AKR1B3 HSD17B4 UGDH NDUFB8 NDUFA6 ALDH1A2 ACADS DHFR DLD ME1 NDUFB10 HMOX1 HPGD NDUFA5 NDUFS7 HSD17B10 HSD17B3 BLVRA BNIP3L CYP17A1 NDUFB7 NDUFA12 NDUFA13 NDUFA3 NDUFA7 NDUFV1 CYB5R3 PDHB NDUFS5 OGDH SORD GLUD1 ME2 ALDH1A3 DHCR7 AMT NDUFS2 GPD…
KEGG_MM_VALINE_ LEUCINE_AND_ ISOLEUCINE_ DEGRADATION	ALDH2 AOX3 HIBCH OXCT2B HMGCS1 ALDH9A1 ALDH7A1 ACAA2 MCCC1 MCEE ALDH6A1 ACAA1A ACADS DLD 4930438A08RIK ECHS1 ACADSB HMGCS2 HSD17B10 ABAT HADHA IVD BCKDHA BCAT2 OXCT2A BCKDHB PCCB PCCA HADH EHHADH ACAT2 AUH HADHB HIBADH AOX4 BCAT1 DBT ACAD8 MCCC2 AOX1 ALDH3A2 ACAT1 OXCT1 HMGCL ACADM ACAA1B ALDH1B1 IL4I1
EHMN_MM_VALINE_ LEUCINE_AND_ ISOLEUCINE_ DEGRADATION	ALDH2 HSD17B4 LARS ALDH1A3 LARS2 HIBCH ALDH9A1 VARS2 ALDH7A1 ALDH3A1 ACAA2 MCCC1 ALDH6A1 ACADS DLD ECHS1 ACADSB ACADL HSD17B10 HADHA IVD ABAT BCKDHA BCAT2 BCKDHB PCCB IARS IARS2 PCCA HADH EHHADH HIBADH AUH BCAT1 MCCC2 AOX1 ALDH3A2 VARS HMGCL ACADM ALDH1B1
DRUGBANK_MM_ NICOTINAMIDE-ADENINE-DINUCLEOTIDE	ALDH2 AHCY ME2 HSD17B4 ADH4 GALE QDPR ALDH9A1 MDH1 ALDH3A1 ALDH1A2 DLD DHPS SIRT5 ALDH1A1 ADH7 LDHA LDHB HSD17B10 DECR1 HSD17B1 ISYNA1 BLVRA BNIP3L GAPDHS GSR ART1 AKR1A1 HADH ME3 ADH5 NMNAT3 NMNAT1 CYB5R3 SORD CTBP1 GLUD1
STITCH_MM_ DB03363-CID046936254	ALDH2 AHCY HSD17B4 ME2 ADH4 QDPR ALDH9A1 MDH1 ALDH3A1 ALDH1A2 DLD DHPS SIRT5 ALDH1A1 ADH7 LDHA HSD17B10 LDHB DECR1 HSD17B1 ISYNA1 BLVRA BNIP3L GAPDHS GSR ART1 HADH AKR1A1 ME3 ADH5 NMNAT3 NMNAT1 CYB5R3 SORD CTBP1 GLUD1
INOH_MM_VALINE_ LEUCINE_ ISOLEUCINE_ DEGRADATION	ALDH2 ALDH9A1 ALDH7A1 ACAA2 MCCC1 ALDH1A2 ACAA1A ACADS ALDH6A1 ECHS1 HMGCS2 ALDH1A1 HSD17B10 IVD HADHA BCAT2 PCCB ACAD11 PCCA HADH EHHADH HIBADH AUH BCAT1 MCCC2 ALDH3A2 HMGCL OXCT1 ACADM ALDH1B1
SMPDB_MM_VALINE_ LEUCINE_AND_ ISOLEUCINE_ DEGRADATION	ALDH2 HIBCH ACAA2 MCEE MCCC1 ACADS ALDH6A1 DLD ECHS1 ACADSB HMGCS2 HSD17B10 IVD ABAT BCKDHA BCKDHB PCCB PCCA HIBADH AUH BCAT1 DBT MCCC2 ACAD8 AOX1 ACAT1 HMGCL OXCT1 ACADM
INOH_MM_ PROPANOATE_ METABOLISM	ALDH2 PCCB ALDH9A1 ACAD11 PCCA EHHADH ALDH7A1 ACSS2 LDHC ACAA2 MCEE ALDH1A2 ACAA1A ALDH6A1 ECHS1 ALDH1A1 ALDH3A2 LDHAL6B LDHA ACADM LDHB ALDH1B1 HADHA
EHMN_MM_BUTANOATE_ METABOLISM	ALDH2 BDH2 ALDH1A3 BDH1 ALDH9A1 EHHADH ECHDC2 ALDH7A1 ALDH3A1 LDHC ACADS ECHS1 ILVBL HMGCS2 LDHAL6B ALDH3A2 OXCT1 LDHA LDHB AADAT HADHA ALDH1B1
INOH_MM_LYSINE_ DEGRADATION	CS ALDH2 SHMT1 ALDH9A1 TMLHE EHHADH BBOX1 ALDH7A1 SHMT2 ALDH1A2 ACLY ECHS1 ALDH1A1 ALDH3A2 AASS AASDHPPT ACAT1 GCDH AADAT ALDH1B1 HADHA
EHMN_MM_ PROPANOATE_ METABOLISM	ALDH2 ALDH1A3 HIBCH ALDH9A1 PCCA EHHADH ALDH7A1 ACSS2 ALDH3A1 MCEE ALDH6A1 ACSS1 ECHS1 ACADSB ALDH3A2 ACADL MLYCD ACADM ALDH1B1 HADHA
Name Collection	Columna2
Cholesterol and Lipoprotein Metabolism	Genes
STITCH_MM_ CHOLESTEROL-CID000005997	NSDHL APOD ABCG1 RELN CYP27A1 CP NPC2 KLB CALCOCO1 SAA4 TNF NOS3 CTSA MAP3K14 TIMP1 SREBF2 ALB LPL LIN9 F7 TNFRSF25 SHBG CYP46A1 STAB2 SLC10A2 FABP1 ABHD6 EGFR NR0B2 APOA2 SELP STARD5 ABCB4 HSD11B1 SREBF1 HMGCR MVK FABP4 LIPA FLT1 CD36 EMD ACAT1 HDLBP SYP COG2 CYP19A1 SCD1 HSPG2 FDFT1 BAX SMPD1 MSR1 SERPINE1 MTTP PPARA HMGCS2 SDC1 APP NPC1 ADIPOQ GLI2 FDX1 BASP1 CYP17A1 STAR NR5A1 APOF LIPG LIPE …
STITCH_MM_ CHOLESTEROL-CID100000304	NSDHL APOD ABCG1 RELN CYP27A1 CP NPC2 CALCOCO1 TNF NOS3 CTSA MAP3K14 SREBF2 ALB LPL LIN9 F7 TNFRSF25 SHBG CYP46A1 SLC10A2 FABP1 ABHD6 EGFR NR0B2 APOA2 SELP STARD5 ABCB4 HSD11B1 SREBF1 HMGCR MVK FABP4 LIPA FLT1 CD36 EMD ACAT1 SYP COG2 CYP19A1 SCD1 HSPG2 FDFT1 BAX SMPD1 MSR1 SERPINE1 MTTP PPARA SDC1 APP NPC1 ADIPOQ GLI2 FDX1 BASP1 CYP17A1 STAR NR5A1 LIPG LIPE FLOT1 CAT SCAP F11 SQLE PSEN1 ETV3 VCAM…
LIT_MM_SEKIYA_MEFS_ IHEP_ ADULT-HEPATOCYTE_ LIVER-METABOLIC_ DIFF	NSDHL TOM1L2 CYP27A1 EPHX2 CYP1A2 ADIPOR1 ACOT12 G6PD2 TNF ACAA2 ACOX1 PDK4 ACOT11 ACADSB CYP2J9 PGM2L1 SREBF2 CACNA1A CYP39A1 HADHA ANKRD23 GAPDHS G6PDX ECH1 ACOT7 CYP46A1 SLC27A3 CYP27B1 APOA2 CPT1C ECI1 MLYCD CPT1A HDLBP ACADM CYP19A1 CYP2D26 HSD17B4 PDK3 ACOX2 CROT CYP26B1 ACAA1A ACADS CYP26A1 PPARA ECHS1 PDHX MBTPS2 SLC27A4 HPGD EPHX1 CYP2R1 FABP5 CYP2S1 CYP17A1 CYP2C37 GPAM APOF PIK3CA CYP2…
STITCH_MM_ STEROL-CID000001107	TM7SF2 NSDHL LBR ABCG1 ABCG4 CYP27A1 DHCR7 NPC2 TRPM6 CYP1B1 STARD3 SOAT1 IER3 GOT2 HMGA1 SREBF2 APOA1 PPARG DECR1 OSBP MBD2 LPL LDLR CYP51 ARV1 POMC LCAT STAB2 FABP1 INSIG2 ABCG5 LSS ABCG8 NR0B2 STARD4 SUPT20 STARD5 SREBF1 HMGCR MVK PLA2G6 MLXIPL LRP1 ACAT1 CES1D SCD1 FDFT1 SC5D ABCA1 FADS2 FASN APOE MYLIP INSIG1 SP1 SCP2 MTTP PPARA MBTPS2 PTCH1 HMGCS2 NPC1 FDX1 FDPS SCARB1 SMO STAR MBTPS1 LIPE …
STITCH_MM_ STEROL-CID100001107	TM7SF2 NSDHL LBR ABCG1 ABCG4 CYP27A1 DHCR7 NPC2 CYP1B1 STARD3 IER3 GOT2 HMGA1 SREBF2 PPARG DECR1 OSBP MBD2 LPL LDLR CYP51 ARV1 POMC LCAT FABP1 INSIG2 ABCG5 LSS ABCG8 NR0B2 STARD4 SUPT20 STARD5 SREBF1 HMGCR MVK PLA2G6 MLXIPL CD36 ACAT1 CES1D SCD1 FDFT1 SC5D ABCA1 FADS2 FASN APOE MYLIP DHCR24 INSIG1 SP1 SCP2 MTTP PPARA MBTPS2 CYP7B1 PTCH1 NPC1 FDX1 FDPS SCARB1 SMO STAR MBTPS1 LIPE ACACA SCAP SQLE E…
GO_BP_MM_ CHOLESTEROL_ METABOLIC_ PROCESS	NSDHL CUBN ABCG1 LDLRAP1 CYP27A1 SORL1 SOAT1 APOBR SREBF2 HNF1A VLDLR APOA1 PON1 APOC3 LEPR LRP5 LDLR SAA1 LCAT FECH CYP46A1 INSIG2 CLN6 APOA2 CEBPA SREBF1 HDLBP LRP1 APLP2 CLN8 ABCA1 PCTP DHCR24 APOE INSIG1 FDXR MTTP MBTPS2 CYP7B1 APOC1 APP STAR MBTPS1 APOF LIPE CAT SCAP SQLE IL4 CYP11A1
CTD_MM_ CHOLESTEROL	CES1D FGFR4 SCD1 FDFT1 ABCA1 CYP27A1 IRS1 PLD2 AKT1 APOA1 NPC1 PON1 NR1I3 LDLR STAR RAC1 CYP46A1 FGF7 ABCG5 ABCG8 VDR HMGCR FAS TMEM97 CYP11A1
STITCH_MM_ 25-HYDROXYCHOLESTEROL-CID000065094	OSBP GLI2 IGF1 IL6 IL1B LDLR SCARB1 ABCA1 IL2 APOE NR5A1 STAB2 RORC CYP1B1 SCAP SREBF1 HMGCR CYP7B1 HMGCS2 HMGA1 SREBF2 EFCAB2 CYP11A1 NPC1
STITCH_MM_ 25-HYDROXYCHOLESTEROL-CID100065094	OSBP GLI2 IGF1 LDLR IL6 IL1B SCARB1 ABCA1 IL2 APOE NR5A1 RORC CYP1B1 SCAP SREBF1 HMGCR CYP7B1 HMGA1 SREBF2 CYP11A1 NPC1
WIKIPATHWAYS_MM_ STATIN_ PATHWAY-WP430	FDFT1 LPL LDLR SCARB1 ABCA1 DGAT1 APOE LCAT ABCG5 ABCG8 APOA2 SOAT1 ACSS1 HMGCR MTTP SQLE APOC1 LRP1 PLTP APOA1 APOC3
CTD_MM_TO-901317	VCAM1 SCD1 LPL LDLR ABCG1 SCARB1 ABCA1 FASN APOE TNF TNFSF15 SELE LIPG NR1H3 SNCA NR1H2 SREBF1 PLTP APOA1 ICAM1
GO_BP_MM_ LIPOPROTEIN_ METABOLIC_ PROCESS	APOBEC1 APOL8 LDLR ABCA1 APOL6 APOL9B APOE LCAT APOL9A APOA2 OLR1 MTTP PPARA APOC1 APOL7B LRP1 APOLD1 APOM APOA1 APOC3
GO_BP_MM_ CHOLESTEROL_ EFFLUX	ABCG1 SCARB1 ABCA1 APOE NPC2 ABCG5 ABCG8 APOA2 SOAT1 APOC1 STX12 ABCA5 APOM APOA1 NPC1 CAV1 APOC3
LIT_MM_FLOWERS_ LIPOPROTEIN_ LIPID-METABOLISM_ CHOW_ VLF-FED-SCD1_ SCD1_DIFF	LDLR SLCO2B1 SCARB1 ABCA1 CYP27A1 SLCO1A1 LCAT FECH NR0B2 ABCB4 MTTP ABCB11 CYP7B1 SLC10A1 PLTP APOA1
Name Collection	Columna2
DNA Methylation	Genes
MSIGDB_MM_BRIDEAU_ IMPRINTED_GENES	MEG3 SLC22A18 GATM DHCR7 PEG3 RB1 MST1R FBXO40 UBE3A NAP1L4 DLK1 SGCE QPCT IGF2 COPG2 ASB4 COMMD1 PPP1R9A PON2 SNRPN DDC PHLDA2 H19 TSSC4 SFMBT2 IGF2R GNAS RASGRF1 MEST PEG10 DCN IMPACT OSBPL5 CD81 GRB10 NNAT SCIN SLC38A4 SLC22A3 MKRN3 NDN PON3 PLAGL1 CDKN1C ATP10A CNTN3 ART5 WT1 KCNQ1
LIT_MM_DINDOT_ METHYLATION-PROFILES_ HEART_MEDIP_DIFF	MEST OLFR1349 SLC22A18 XLR3A TSX COBL CARS PEG3 DCN GABRB3 OSBPL5 PEG12 UBE3A CD81 GRB10 TNFRSF22 NAP1L4 MAP3K4 XLR4B GABRG3 DLK1 ZFP954 SLC22A3 IGF2 MRPL23 COPG2 SNRPN USP29 MKRN3 NDN ZIM1 GABRA5 PLAGL1 DDC TSGA13 TNFRSF23 PHLDA2 CDKN1C ATP10A INS2 TSSC4 TRPM5 SF3B5 KCNQ1 IGF2R
LIT_MM_DINDOT_ METHYLATION-PROFILES_ CEREBELLUM-MEDIP_ DIFF	MEST OLFR1349 SLC22A18 XLR3A TSX COBL CARS PEG3 DCN GABRB3 OSBPL5 PEG12 UBE3A GRB10 TNFRSF22 NAP1L4 MAP3K4 XLR4B GABRG3 DLK1 SLC22A3 ZFP954 IGF2 MRPL23 COPG2 SNRPN USP29 MKRN3 NDN ZIM1 GABRA5 PLAGL1 DDC TSGA13 PHLDA2 CDKN1C XLR5A ATP10A INS2 TSSC4 TRPM5 SF3B5 KCNQ1 IGF2R
LIT_MM_DINDOT_ H3K4ME3_ MODIFICATION_ HEART_DIFF	MEST OLFR1349 ZFP772 DCN GABRB3 OSBPL5 PEG12 UBE3A CD81 GRB10 TNFRSF22 AURKC NAP1L4 MAP3K4 XLR4B GABRG3 PPP2R5C DLK1 ZFP954 SLC22A3 IGF2 MRPL23 SNRPN USP29 MKRN3 NDN GABRA5 UNC93A PLAGL1 DDC TNFRSF23 TSGA13 PHLDA2 CDKN1C ATP10A ZFP275 TSSC4 INS2 WARS SF3B5 KCNQ1 IGF2R
LIT_MM_DINDOT_ H3K4ME3_ MODIFICATION_ CEREBELLUM_DIFF	MEST XLR3A ZFP772 GABRB3 OSBPL5 PEG12 UBE3A CD81 GRB10 TNFRSF22 NAP1L4 AURKC MAP3K4 XLR4B GABRG3 PPP2R5C DLK1 ZFP954 SLC22A3 IGF2 MRPL23 SNRPN USP29 MKRN3 NDN ZIM1 GABRA5 PLAGL1 DDC TSGA13 PHLDA2 CDKN1C ATP10A ZFP275 TSSC4 WARS SF3B5 KCNQ1 IGF2R
LIT_MM_DINDOT_ H3K9ME3_ MODIFICATION_ HEART_DIFF	MEST OLFR1349 ZFP772 PEG3 DCN GABRB3 PEG12 UBE3A CD81 GRB10 AURKC XLR4B GABRG3 DLK1 ZFP954 SLC22A3 IGF2 COPG2 SNRPN MKRN3 USP29 NDN GABRA5 ZIM1 UNC93A PLAGL1 TNFRSF23 ATP10A ZFP275 TSSC4 KCNQ1 IGF2R
LIT_MM_DINDOT_ H3K9ME3_H3K4ME3_ MODIFICATION_ HEART_DIFF	MEST OLFR1349 ZFP772 DCN PEG12 CD81 GRB10 AURKC XLR4B GABRG3 DLK1 ZFP954 IGF2 SNRPN USP29 MKRN3 NDN GABRA5 UNC93A PLAGL1 TNFRSF23 ATP10A ZFP275 TSSC4 KCNQ1 IGF2R
MPO_MM_MATERNAL_ IMPRINTING	RASGRF1 IGF1 MEST GPC3 SNRPN AXIN1 NDN PEG3 PEG10 A IGF1R ARID4A DLK1 SGCE IGF2 ARID4B IGF2R
LIT_MM_DINDOT_ SDMRS-H3K4ME3_ H3K9ME3-OVERLAPPING-REGIONS_ DIFF	MEG3 NCKAP1 MEST OLFR1349 MKRN3 NDN GABRA5 PEG12 PLAGL1 CD81 GRB10 DLK1 ZFP954 AGGF1 KCNQ1 IGF2R
LIT_MM_DINDOT_ SDMRS_H3K9ME3_ H3K4ME3_ MODIFICATION_ HEART_DIFF	MEST OLFR1349 SNRPN USP29 MKRN3 NDN GABRA5 PEG12 PLAGL1 CD81 GRB10 DLK1 ZFP954 IGF2 KCNQ1 IGF2R
LIT_MM_DINDOT_ H3K9ME3_ MODIFICATION_ CEREBELLUM_DIFF	MEST OLFR1349 SNRPN ZFP772 MKRN3 DCN UBE3A GRB10 XLR5A AURKC XLR4B GABRG3 IGF2 KCNQ1 IGF2R
Name Collection	Columna2
Signaling SMAD2, IL-2, and IFNAR2 Pathways	Genes
REACTOME_MM_EGFR_ PATHWAY	PIK3C3 PRKCB HRAS PLD1 EPS15 IPCEF1 HBEGF LAMB2 PLCB1 IQSEC1 MAP3K14 GAB1 PTPN1 SPRY1 NCK1 PLCG1 PRKCH SPRY2 FOS PIK3CD FGF10 ITGB4 PRKD3 SPRY4 PIK3R1 SHC4 LAMC3 FGF7 LAMA5 FGF22 LRIG1 RPS27A FGF2 LPAR2 PDGFA ZNFX1 ESR2 HCK SHC2 SMAD3 LPAR3 RASA1 STAT5B MAP2K1 ERBB3 GRB2 PDGFB ERBB2 RASAL2 NFKB2 PRKCZ GRB10 YES1 EPN1 JAK1 FGF12 PRKCI RAF1 SAP18 IFNAR2 PRKCE SOS2 STAT4 STAT6 PAG1 IGF1 PDGFD LAMA4 …
REACTOME_MM_FOS_ PATHWAY	PDHA1 HRAS NFATC3 HIF1A TNFRSF11A TIMP1 NFIB NQO1 TNFSF11 SMAD1 SMAD2 PLAUR SMAD9 LPAR2 ZNFX1 NFATC1 SDC2 SMAD3 LPAR3 SMAD4 STAT5B POU2F1 SYK NFIA FOXP3 MSR1 SAP18 IFNAR2 MAPK11 NFATC2 STAT4 RNF128 PRKCQ IL12B RELA HSPA1A NR2F2 MAPK13 FOSL1 IRF9 HDAC2 TNFAIP6 SIN3A SIN3B MAPK9 IL2 IRF1 LPAR1 UBE3A NRAS STAT3 SAP30 NFKB1 FOXA1 ITGA5 PPARG SP3 GATA2 JUND STAT5A TSHB NFIC FOSL2 JUN SRR NFE2L2 RBBP7 …
REACTOME_MM_EGF_ PATHWAY	SIN3A PRKCB SIN3B LAMA2 HRAS FGFR2 RHOA EPS15 IPCEF1 IL2 IRF1 LAMB1 UBE3A SPRY3 LAMB2 PLCB1 NRAS IQSEC1 KDR LAMB3 STAT3 GAB1 LAMC2 PTPN1 SAP30 SMPD3 SPRY1 ITGA6 PLCG1 SPRY2 FOS PXN EPS15L1 SP3 FGR ITGB4 SPRY4 PIK3R1 IGF1R LAMC3 EGFR LAMA5 LRIG1 RPS27A JUN ZNFX1 FLT1 HCK SMAD3 RASA1 FGFR1 ERBB3 GRB2 ERBB2 SMPD1 RBBP7 LAMA1 PTPN11 SH3GL2 STAT1 MAX SP1 YES1 IFNG RBBP4 HGS EPN1 SAP18 IFNAR2 SOS1 MXD1…
REACTOME_MM_IL2_ PATHWAY	SIN3A PRKCB SIN3B RHOA UGCG IL2RA MAPK9 IRF1 UBE3A IRS1 NRAS STAT3 SAP30 NFKB1 TYK2 REL IL23A SGMS1 SP3 PTPN7 STAT5A JAK2 TRAC PIK3R1 SOCS1 IRS2 JAK3 JUN ZNFX1 POU2F2 SMAD3 SOCS3 RASA1 STAT5B MAP2K1 POU2F1 SYK SMPD1 RBBP7 IL2RG PTPN11 MAPK3 STAT1 PRKCZ NMI MAX SP1 RBBP4 JAK1 RAF1 SAP18 MAPK11 MAPK14 PRKCE SOS1 STAT4 MAPK1 MXD1 RPS6KB1 MAP2K2 IL2RB PTK2B RELA MAPK8 MYC PIK3CA NR2F2 STAM KRAS SHC1 …
PID_MM_REGULATION_ OF_NUCLEAR_SMAD2_3_ SIGNALING	SIN3A SIN3B IL10 E2F5 NCOR1 LAMC1 CBFB FOXG1 CREB1 ITGB5 SAP30 CDK4 MED15 SNIP1 HSPA8 FOS DLX1 RBL1 SP3 SMAD2 SMAD7 TFDP1 NR3C1 FOXO4 VDR CDKN2B NCOA2 IRF7 NCOA1 COL1A2 JUN GSC SMAD3 PIAS3 SMAD4 ZBTB17 CTBP1 RBBP7 RUNX3 AR EP300 KAT2A CEBPB SKIL SKI TFE3 E2F4 SP1 MAX SERPINE1 RBBP4 CDKN1A GATA3 FOXO1 AKT1 FOXO3 TCF3 ATF2 ATF3 RUNX2 MEF2C MYC TGIF1 CREBBP TGIF2 FOXH1 ESR1 CDK2 PIAS4 HDAC1 HDAC2 CI…
REACTOME_MM_E2F1_ PATHWAY	SIN3A SIN3B HDAC3 NFATC3 SORT1 RB1 IL2 IRF1 MCM5 SUV39H1 UBE3A SAP30 EGF FOS PCNA RBL1 SPI1 SP3 TFDP1 TBP EGFR NGFR JUN ZNFX1 NFATC1 GSC ETS2 POLA1 SMAD3 TWIST1 ERBB3 MDM2 RBBP7 MAPK3 MAX SP1 IFNG RBBP4 SERPINE1 SAP18 IFNAR2 MAPK14 E2F2 NFATC2 MXD1 RPS6KB1 E2F3 ELF1 RBL2 MEF2C NDN MYB MYC TBX2 NR2F2 ESR1 ETS1 WT1 HDAC1 HDAC2
REACTOME_MM_MYC_ PATHWAY	SIN3A SIN3B NOL3 UBE3A TOP1 STAT3 SAP30 NFKB1 NCL TCF7L2 TERT PIAS2 RBL1 SMAD2 SP3 STAT5A TFDP1 PIK3R1 NFIC WRN PTMA ZNFX1 PIAS3 POU2F2 SMAD3 TWIST1 SMAD4 STAT5B POU2F1 ZBTB17 NME1 RBBP7 NME2 NPM1 TCF7 SP1 TFAP2A RBBP4 SAP18 RCC1 SOS2 SOS1 STAT4 RPS6KB1 STAT6 ODC1 RBL2 RELA TCF7L1 TBX2 PIK3CA NBN NR2F2 WT1 PIAS4 STAT2 PIAS1
REACTOME_MM_IFNG_ PATHWAY	SIN3A SIN3B MAP3K1 RBBP7 PTPN11 IL2 IRF1 STAT1 UBE3A MAX SP1 STAT3 RBBP4 SAP30 NFKB1 JAK1 SAP18 USF1 IFNGR2 IL12RB1 STAT4 IFNGR1 MAPK1 MXD1 TYK2 REL IL23A SP3 SMAD6 SMAD7 STAT5A IL12B JAK2 MYC PIK3R1 PIK3CA SOCS1 NR2F2 JUN ZNFX1 PTPN2 WT1 SMAD3 STAT5B MAP3K11
REACTOME_MM_ IFNAR2_PATHWAY	SIN3A SIN3B RBBP7 NFATC3 IL2 IRF1 STAT1 UBE3A MAX SP1 IFNG RBBP4 SAP30 JAK1 SAP18 SOCS4 NFATC2 MXD1 SOCS5 TYK2 SP3 IFNK PTPN6 JAK2 MYC SOCS1 NR2F2 SOCS2 JAK3 JUN ZNFX1 SOCS7 NFATC1 WT1 SMAD3 SOCS3 STAT2 IRF9 TNFSF10
REACTOME_MM_IRF1_ PATHWAY	SIN3A SIN3B RBBP7 STAT1 UBE3A MAX POLR1D SP1 STAT3 RBBP4 SAP30 NFKB1 SMARCC2 SAP18 STAT4 SMARCB1 MXD1 STAT6 SP3 RELA SMARCD1 NR3C1 MYC NR2F2 SMARCA4 NCOA1 JUN ZNFX1 SMARCE1 WT1 SMAD3 PIAS4 SMARCC1
REACTOME_MM_MAX_ PATHWAY	SIN3A SIN3B SP3 RBBP7 MYC STAT1 NR2F2 UBE3A TFE3 SP1 RBBP4 SAP30 ZNFX1 SAP18 WT1 PIAS3 SMAD3 SMAD4 PIAS4 PIAS1 MXD1 PIAS2
Name Collection	Columna2
Protaglandin Synthesis	Genes
STITCH_MM_ PROSTAGLANDIN_ E2-CID005280360	NCKIPSD AVPR1A GUSB ADRB2 ADCYAP1R1 GNA14 RXFP2 SSTR3 OXTR NPPA MC2R APLN MTNR1A CYSLTR2 IL12RB1 ANXA1 EDNRA PYY TNFSF11 PHGDH GHRH GM7308 CXCL13 ADORA3 C3 EGFR CD14 TBXAS1 HEBP1 IGFBP5 HSD11B1 NRP1 LPAR2 CCR7 UTS2B ABCC4 CCL22 P2RY10 LPAR3 FAS LHCGR CYP19A1 BAX S1PR1 GPR68 FOXP3 CXCL11 CEBPB PER1 USP2 TNFRSF11B HRH4 HTR1F TRP53 ADRA1B CXCL16 HPGD IL13 P2RY12 AVP IDO1 ENPEP IGF1 GNG2 CCR1 IL12B P…
STITCH_MM_ PROSTAGLANDIN_ E2-CID100000158	NCKIPSD AVPR1A GUSB ADRB2 ADCYAP1R1 GNA14 RXFP2 SSTR3 OXTR NPPA MC2R APLN MTNR1A CYSLTR2 ANXA1 EDNRA PYY TNFSF11 PHGDH GHRH GM7308 CXCL13 ADORA3 C3 EGFR CD14 TBXAS1 HEBP1 IGFBP5 HSD11B1 NRP1 LPAR2 CCR7 UTS2B ABCC4 CCL22 P2RY10 LPAR3 FAS LHCGR CYP19A1 BAX S1PR1 GPR68 FOXP3 CXCL11 CEBPB PER1 USP2 TNFRSF11B HRH4 HTR1F TRP53 ADRA1B CXCL16 HPGD IL13 P2RY12 AVP IDO1 ENPEP GLI2 IGF1 GNG2 CCR1 IL12B PROK…
STITCH_MM_ SEROTONIN-CID100005202	TPH2 AVPR1A ADRB2 ADCYAP1R1 GNA14 RXFP2 SSTR3 NOS3 OXTR MC2R CORT APLN MTNR1A CYSLTR2 ANXA1 EDNRA PYY GHRH SYT1 PF4 CXCL13 ADORA3 C3 HEBP1 PAH LPAR2 CCR7 UTS2B P2RY10 LPAR3 SLC9A2 SYP LHCGR S1PR1 GPR68 CXCL11 PER1 HRH4 HTR1F ADRA1B ENO2 CXCL16 P2RY12 AVP IDO1 SLC29A4 IGF1 ZC3H12D GNG2 CCR1 PROKR1 NR3C2 AKAP13 PTGER1 FFAR1 RXFP1 GPR132 VIPR1 NOS1 DRD4 TST GCH1 PTGER4 IL2 GPR55 LPAR1 CXCR5 CREB1 GA…
STITCH_MM_ LTC4-CID100003907	AVPR1A GGT1 CCR5 GNA14 TAC1 SSTR3 GPR65 PNOC PROK2 C5AR1 OXTR P2RY6 APLN MTNR1A GAST CYSLTR2 ANXA1 EDNRA PYY RBL1 CXCL13 ADORA3 CHPF POMC C3 SELP GGT7 HEBP1 CCKBR ABCC2 LPAR2 CCR7 UTS2B P2RY10 LPAR3 CXCR6 TACR2 S1PR1 GPR68 CXCL11 DPEP2 GPR4 C3AR1 HRH4 GNRH1 HTR1F ADRA1B CHST15 DPEP1 CXCL16 NPFFR1 P2RY12 APP OPRL1 DRD2 GGT5 MPO GNG2 HRH3 CCR1 CD9 HTR2C ADORA1 ARSB PROKR1 XCR1 CCL25 PTGER1 TBXA2R F…
STITCH_MM_ PROSTAGLANDIN_ D2-CID000448457	IL6 VIPR2 CCR5 ADRB2 ADCYAP1R1 RXFP2 SCT SSTR3 GLP1R PNOC C5AR1 MC2R APLN MTNR1A ANXA1 PYY PARP1 GHRH MC5R CXCL13 ADORA3 TFDP1 POMC TUBB3 PGD C3 HEBP1 LPAR2 CCR7 PTH1R PTGDR LPAR3 LHCGR CXCR6 S1PR1 CXCL11 TPSG1 C3AR1 HTR7 HRH4 HTR1F CXCL16 P2RY12 APP OPRL1 DRD2 ADRB1 ADORA2B GNG2 HRH3 CCR1 ADORA1 MC4R CCL25 TBXA2R RXFP1 TFDP2 VIPR1 HC PTH2R DRD4 ALOXE3 CMA1 PTGER4 GPR55 CSF2 LPAR1 ALOX5 CXCR5 HPG…
STITCH_MM_ PROSTAGLANDIN_ D2-CID100004956	IL6 VIPR2 CCR5 ADRB2 ADCYAP1R1 RXFP2 SCT SSTR3 GLP1R PNOC C5AR1 MC2R APLN MTNR1A ANXA1 PYY PARP1 GHRH MC5R CXCL13 ADORA3 TFDP1 POMC TUBB3 PGD C3 HEBP1 LPAR2 CCR7 PTH1R PTGDR LPAR3 LHCGR CXCR6 S1PR1 CXCL11 C3AR1 HTR7 HRH4 HTR1F CXCL16 HPGD P2RY12 APP OPRL1 DRD2 ADRB1 ADORA2B GNG2 HRH3 CCR1 ADORA1 MC4R CCL25 PTGER1 RXFP1 TFDP2 VIPR1 HC PTH2R DRD4 CMA1 PTGER4 GPR55 CSF2 LPAR1 CXCR5 HPGDS CCL28 GALR3…
WIKIPATHWAYS_MM_ PROSTAGLANDIN_ SYNTHESIS_AND_ REGULATION-WP98	PRL ANXA2 EDN1 PTGIR S100A6 ANXA5 PTGER4 ANXA6 PTGER1 TBXAS1 PTGDS HSD11B1 PTGIS S100A10 PTGER2 PTGFR PTGDR HPGD ANXA4 EDNRA ANXA1 PLA2G4A ANXA3 CYP11A1
CTD_MM_DOBUTAMINE	ADRB1 IL10 BCL2A1B IL6 CCL12 ADRB2 TAC1 NFKBIA NOS2 FGF2 VEGFA F3 COMT USF1 AKT1
STITCH_MM_ P-CHLOROPHENYLALANINE-CID000004652	TST PRL BCL2A1B IL1B HTR2C HTR3A POMC F2R FES NPY PTGDS PAH FOS TRH MAOA
